# Ancient DNA reveals diverse community organizations in the 5th millennium BCE Carpathian Basin

**DOI:** 10.1101/2025.01.02.631136

**Authors:** Anna Szécsényi-Nagy, Cristian Virag, Kristóf Jakab, Nadin Rohland, Harald Ringbauer, Alexandra Anders, Pál Raczky, Tamás Hajdu, Krisztián Kiss, Tamás Szeniczey, Sándor Évinger, Tamás Keszi, Zsuzsanna M. Virág, Olivia Cheronet, Swapan Mallick, Ali Akbari, Ron Pinhasi, David Reich, Zsuzsanna Siklósi

## Abstract

Little is known about the genetic connection system and community organization of Late Neolithic and Early Copper Age populations of the Carpathian Basin. Here, we present a comprehensive genetic investigation of these populations, leveraging whole genome data from 125 individuals. Using population genetics, kinship analyses and the study of networks of identity-by-descent haplotype segment sharing, we elucidate the social and genetic dynamics of these communities between 4800-3900 calibrated years BCE. Despite changes in settlement patterns, burial practices, and material culture, we document a high degree of genetic continuity. While one set of individuals from a large community cemetery is genetically diverse, another site is more homogenous and closed, with numerous consanguineous relationships and evidence of patrilineality and patrilocality. In this work, we document important differences in kinship systems in contemporaneous Early Copper Age communities using similar material culture and living only about 100 km apart.
