## Supplementary Data 2 for "Ancient DNA reveals diverse community organizations in the 5th millennium BCE Carpathian Basin"

### Sheet: 2_Archaeology
Supplementary Data 2: Archaeological summary.
Site	ID Harvard Laboratory	Grave no.	Sex (anthropology/genetics)	Age	Radiocarbon date (lab. No., uncalibrated BP, individually calibrated BCE in 68.2% probability)	Pottery style	Body position, orientation	Grave goods	References (archaeology, anthropology)
Tiszapolgár-Basatanya	I5101	21	female/female	30-35	PSUAMS-4329, 5415±25 BP, 4340-4180 cal BCE	Tiszapolgár	extended, skull turned left, W-E	2 copper rings, limestone beads, chipped stones, piece of quarzite, 12 vessels	Bognár-Kutzián 1963
Tiszapolgár-Basatanya	I8799	23	male/male	24-29		Tiszapolgár	right side, slightly flexed legs, W-E	copper bracelet, copper ring, 4 Volhynian flint blades, wild boar tusk fragm,, 6 flint blades and flakes, obsidian flake, calcite macehead, wild-boar mandible, boar mandible fragm,, pig’s tusk fragm,, 13 vessels, animal bones	Bognár-Kutzián 1963
Tiszapolgár-Basatanya	I10012	27	female/female	55-60		Tiszapolgár	extended, prone, turned left, W-E	copper ring, limestone beads, amorphous stone, sheep/goat astragalus,mussel-shell, 5 vessels	Bognár-Kutzián 1963
Tiszapolgár-Basatanya	I10007	28	male/male	35-40		Tiszapolgár	extended, back, W-E	copper beads, limestone beads, antler pin/fishing arrow head, 4 flint blades, sow mandible, animal bones, 6 vessels	Bognár-Kutzián 1963
Tiszapolgár-Basatanya	I10356	32	female/female	55-59		Tiszapolgár	extended, back, WNW-ESE	3 vessels, animal bones	Bognár-Kutzián 1963
Tiszapolgár-Basatanya	I5107	33	female/female	25-30	PSUAMS-4331, 5315±25 BP, 4234-4052 cal BCE	Tiszapolgár	left side, flexed, W-E	copper ring, limestone beads, animal bones, pebble, mussel-shell, 7 vessels	Bognár-Kutzián 1963
Tiszapolgár-Basatanya	I10009	35a	male/male	30-35		Tiszapolgár	extended, back, W-E	3 Volhynian blades, grindstone fragm,, limestone beads, sow mandible, 3 pieces of antler, wild boar tusk pendant, animal bones, 7 vessels	Bognár-Kutzián 1963
Tiszapolgár-Basatanya	I21848	36	male/male	25+	Poz-36364, 5470±40 BP, 4360–4260 4450–4230 cal BCE	Tiszapolgár	left side, flexed, W-E	flat stone axe, snail-shell, 6 vessels	Bognár-Kutzián 1963; Raczky & Siklósi 2013
Tiszapolgár-Basatanya	I10008	38	male/male	35+		Tiszapolgár	right side, flexed, E-W	2 stone blades, animal bones, 7 vessels	Bognár-Kutzián 1963
Tiszapolgár-Basatanya	I10005	45	male/male	35-40		Tiszapolgár/Bodrogkeresztúr	right side, flexed, W-E	flint blade, antler hammer-axe, wild-boar mandible, sow mandible, animal bones, 6 vessels	Bognár-Kutzián 1963
Tiszapolgár-Basatanya	I5108	48	female/female	40-45	Poz-36365, 5190±40 BP, 4040–3960 4230–3820 cal BCE	Tiszapolgár/Bodrogkeresztúr	left side, flexed, W-E	4 vessels, mussel-shell	Bognár-Kutzián 1963; Raczky & Siklósi 2013
Tiszapolgár-Basatanya	I5106	52	male/male	25+		Tiszapolgár	right side, flexed, W-E	copper bracelet or ring, Volhynian blade, 8 stone blades and flakes, obsidian tool, antler tool, wild boar tusk pendant, wild boar mandible, dog, antler, animal bones, antler hammer-axe, 10 vessels	Bognár-Kutzián 1963
Tiszapolgár-Basatanya	I21849	53	male/male	25-30		Tiszapolgár	extended, right side, W-E	5 flint blades, obsidian blade, boar mandible, dog, animal bones, mussel-shell, 8 vessels	Bognár-Kutzián 1963
Tiszapolgár-Basatanya	I10011	54	female/female	40-45		Tiszapolgár	extended, skull turned left, W-E	limestone beads, red deer canine bead, 7 vessels, pebble	Bognár-Kutzián 1963
Tiszapolgár-Basatanya	I10006	57	female/female	40-45	Poz-36368, 5320±40 BP, 4240–4050 4320–4040 cal BCE	Tiszapolgár/Bodrogkeresztúr	left side, flexed, WSW-ENE	limestone beads, 5 vessels and fragm,,	Bognár-Kutzián 1963; Raczky & Siklósi 2013
Tiszapolgár-Basatanya	I21910	59	female/female	30-35		Bodrogkeresztúr	left side, flexed, W-E	copper ingot, obsidian core and flake, 3 vessels	Bognár-Kutzián 1963
Tiszapolgár-Basatanya	I5105	60	male/male	50-55	PSUAMS-3870, 5370±30 BP, 4329-4067 cal BCE	Tiszapolgár	right side, flexed, W-E	11 flint blades, 4 flakes, 5 chipped stones, obsidian blade, obsidian flake and core, antler hammer-axe, wild boar mandible, sow mandible, sow tusk, boar tusk, pig tusk, antler, animal bones, red ochre lump, 8 vessels	Bognár-Kutzián 1963
Tiszapolgár-Basatanya	I10010	61	male/male	18-20		Tiszapolgár	right side, flexed, W-E	6 flint blades, obsidian flake, bone awl, boar mandible, dog, animal bones, 4 vessels	Bognár-Kutzián 1963
Tiszapolgár-Basatanya	I8798	66	female/female	40-45		Tiszapolgár/Bodrogkeresztúr	left side, flexed, W-E	6 vessels, bone spoon, animal bone	Bognár-Kutzián 1963
Tiszapolgár-Basatanya	I21896	76	female/female	40-45		Tiszapolgár	extended, skull turned left, W-E	10 vessels, animal bones, mussel-shell, pebble	Bognár-Kutzián 1963
Tiszapolgár-Basatanya	I8797	83	male/male	50-55		Bodrogkeresztúr	right side, flexed, W-E	2 flint blades, obsidian core and arrow head, 3 vessels	Bognár-Kutzián 1963
Tiszapolgár-Basatanya	I21895	88	female/female	25-30		Tiszapolgár	left side, flexed, W-E	limestone beads, pebble, 4 vessels	Bognár-Kutzián 1963
Tiszapolgár-Basatanya	I5102	92	male/male	50-55	PSUAMS-3869, 5365±30 BP, 4330-4055 cal BCE	Bodrogkeresztúr	right side, flexed, W-E	copper awl, flint blade, obsidian core, 4 vessels, animal bone	Bognár-Kutzián 1963
Tiszapolgár-Basatanya	I5100	108	female/female	55-60	PSUAMS-4328, 5285±25 BP, 4232-4001 cal BCE	Bodrogkeresztúr	left side, flexed, W-E	6 vessels, animal bones	Bognár-Kutzián 1963
Tiszapolgár-Basatanya	I5104	114	male/male	40-45	PSUAMS-4330, 5325±25 BP, 4240-4052 cal BCE	Bodrogkeresztúr	right side, flexed, W-E	2 vessels	Bognár-Kutzián 1963
Tiszapolgár-Basatanya	I8795	122	male/male	19-20		Bodrogkeresztúr	right side, flexed, W-E	flint blade, 3 vessels	Bognár-Kutzián 1963
Tiszapolgár-Basatanya	I5099	123	female/female	45-50	Poz-36371, 5340±40 BP, 4260–4060, 4330–4040 cal BCE; PSUAMS-4327, 5320±25 BP, 4236-4052 cal BCE	Bodrogkeresztúr	left side, flexed, W-E	limestone beads, flint blade, bone awl, pebble, 5 vessels, animal bones	Bognár-Kutzián 1963; Raczky & Siklósi 2013
Tiszapolgár-Basatanya	I5103	130	female/???	25+	Poz-36372, 5260 ± 40 BP, 4225–3990 4235–3975 cal BCE	Bodrogkeresztúr	left side, flexed, E-W	limestone beads, 5 vessels	Bognár-Kutzián 1963; Raczky & Siklósi 2013
Tiszapolgár-Basatanya	I8796	145	male/female	50+		Bodrogkeresztúr	right side, flexed, E-W	flint blade, 2 vessels, animal bones	Bognár-Kutzián 1963
Tiszapolgár-Basatanya	I8793	149	male/male	30-35		Bodrogkeresztúr	right side, flexed, W-E	flint blade, 2 vessels	Bognár-Kutzián 1963
Tiszapolgár-Basatanya	I8794	156	male/male	25+		Bodrogkeresztúr	right side, flexed, W-E	flint blade, one vessel, animal bones	Bognár-Kutzián 1963
Polgár-Nagykasziba	I29888	2023-01-01	-/female	2023-03-04		Tiszapolgár	left side, flexed, NW-SE, disturbed	4 vessels, limestone beads, copper bracelet, animal bones	Solnay 2018
Polgár-Nagykasziba	I16551	38/40	female/female	54-58	Poz-50894, 5600±35 BP, 4460-4360 cal BCE	Tiszapolgár	extended supine, NW-SE	limestone beads, 13 vessels, animal bones	Solnay 2018; Siklósi & Szilágyi 2021
Polgár-Nagykasziba	I16560	39/41	male/male	53-59	Poz-50895, 5470±40 BP, 4360-4260 cal BCE	Tiszapolgár	right side, flexed, NW-SE	11 vessels, antler, wild boar tusk, chipped stones, stone chisel, animal bones, swine’s mandible, pig’s mandible, copper bead, limestone beads	Solnay 2018; Siklósi & Szilágyi 2021
Rákóczifalva-Bagi föld. Site 9	I18638	F521/S610	N/A	N/A		Tiszapolgár-Kisrétpart	disturbed	two vessels	this study
Aszód-Papi földek	I14152	42	female/ female	51-55		Lengyel	right side, flexed, SW-NE	3 vessels, stone axe fragm,	Siklósi 2013; Zoffmann 2015
Aszód-Papi földek	I16521	47	female/ female	51-55		Lengyel	right side, flexed, NW-SE	2 vessels, small clay object	Siklósi 2013; Zoffmann 2015
Aszód-Papi földek	I16544	50	male/male	30-59		Lengyel	right side, flexed, SE-NW	2 vessels, shoe-last adze, stone chisel, 4 flint blades, core, bone plate	Siklósi 2013; Zoffmann 2015
Aszód-Papi földek	I16524	55	female/ female	22-28		Lengyel	right side, flexed, NW-SE	3 vessels, bone awl	Siklósi 2013; Zoffmann 2015
Aszód-Papi földek	I14151	56	female/female	21-22		Lengyel	right side, flexed, ESE-WNW	one vessel, stone and Spondylus beads	Siklósi 2013; Zoffmann 2015
Aszód-Papi földek	I14154	57	female/ female	25-34		Lengyel	right side, flexed, E-W	2 vessels	Siklósi 2013; Zoffmann 2015
Aszód-Papi földek	I14153	72	female/ female	41-47		Lengyel	right side, flexed, SW-NE	4 vessels	Siklósi 2013; Zoffmann 2015
Aszód-Papi földek	I16552	73	female/ female	48-54		Lengyel	right side, flexed, SE-NW	2 vessels	Siklósi 2013; Zoffmann 2015
Aszód-Papi földek	I14150	88	female/ female	47-51		Lengyel	right side, flexed, SSE-NNW	one vessel	Siklósi 2013; Zoffmann 2015
Aszód-Papi földek	I16523	101	female/ female	35-52	VERA-4999, 5900 ±30 BP, 4800-4720 cal BCE	Lengyel	right side, SE-NW	2 Spondylus bracelets, 7 vessels, stone and Spondylus beads	Kalicz 1985; Siklósi 2013; Zoffmann 2015
Aszód-Papi földek	I16545	103	female/ female	50-54	VERA-5000, 5790±30 BP, 4700-4600 cal BCE	Lengyel	right side, prone, W-E	2 vessels	Kalicz 1985; Siklósi 2013; Zoffmann 2015
Aszód-Papi földek	I16525	118	male/female	30-36		Lengyel	right side, flexed, ESE-WNW	flat axe, stone blade, one vessel and fragm,, stone axe fragm,	Siklósi 2013; Zoffmann 2015
Aszód-Papi földek	I14148	119	male/female	47-51		Lengyel	right side, flexed, W-E	2 vessels	Siklósi 2013; Zoffmann 2015
Aszód-Papi földek	I16522	127	male/male	39-45		Lengyel	right side, flexed, WNW-ESE	3 flint blades, flat stone axe, 2 chipped stones,one vessel, stone and Spondylus beads	Siklósi 2013; Zoffmann 2015
Aszód-Papi földek	I14147	128	female/female	50-54		Lengyel	right side, flexed, W-E	3 vessels, stone and Spondylus beads	Siklósi 2013; Zoffmann 2015
Aszód-Papi földek	I14156	136	female/ female	24-30		Lengyel	right side, flexed, WNW-ESE	2 vessels, stone and Spondylus beads, animal bones	Siklósi 2013; Zoffmann 2015
Aszód-Papi földek	I16532	146	female/ female	51-59	VERA-5001, 5885±40 BP, 4800-4710 cal BCE	Lengyel	right side, flexed, SE-NW	vessel fragm,, cup, stone and Spondylus beads	Kalicz 1985; Siklósi 2013; Zoffmann 2015
Aszód-Papi földek	I14155	165	male/female	55-62		Lengyel	right side, flexed, WSW-ENE	2 vessels	Siklósi 2013; Zoffmann 2015
Aszód-Papi földek	I16534	175	female/ female	36-40	VERA-5003, 5795±30 BP, 4710-4610 cal BCE	Lengyel	right side, flexed, SSW-NNE	2 vessels, stone and Spondylus beads	Kalicz 1985; Siklósi 2013; Zoffmann 2015
Aszód-Papi földek	I16535	192	female/ female	36-52		Lengyel	right side, flexed, ESE-WNW	-	Siklósi 2013; Zoffmann 2015
Aszód-Papi földek	I16533	199	female/ female	62-74	VERA-5012, 5800±40 BP, 4720-4600 cal BCE	Lengyel	right side, flexed, WNW-ESE	2 vessels	Siklósi 2013; Zoffmann 2015
Aszód-Papi földek	I14149	215	male/female	44-53	VERA-5011, 5660±40 BP, 4540-4450 cal BCE	Lengyel	right side, flexed, N-S	one vessel, obsidian blade	Siklósi 2013; Zoffmann 2015
Urziceni-Vama	I21834	3	female/female	35-42		Bodrogkeresztúr	flexed position, left side, E-W	4 vessels	this study
Urziceni-Vama	I18114	Gr. 2 - M4	male/male	25-30		Bodrogkeresztúr	flexed position, left side, E-W	5 vessels, copper and Spondylus beads	Virag 2004
Urziceni-Vama	I7126	5	?/male	19-20	PSUAMS-4341, 6240±25 BP, 5305-5125 cal BCE	Piscolţ	flexed position, left side, E-W	marble beads, Piscolţ pottery fragments	Sanda Bacueț Crișan. Cristian Virag .2023. 101-116.
Urziceni-Vama	I18113	6	male/male	14-16		Bodrogkeresztúr-Salcuţa	flexed position, right side, E-W	1 vessel	Virag 2004
Urziceni-Vama	I14158	9A	female/female	25-30		Bodrogkeresztúr	flexed position, left side, E-W, double grave	3 vessels	Virag 2004
Urziceni-Vama	I14157	10	female/female	35-45		Bodrogkeresztúr	flexed position, left side, E-W	5 vessels, bone awl, Spondylus beads, 2 obsidian flake, 1 cuartit flake	Virag 2004
Urziceni-Vama	I20806	11	child. male/male	6-12.		Bodrogkeresztúr	flexed position, right side, E-W	3 vessels, animal bone	Virag 2004
Urziceni-Vama	I7127	12	male/male	35-45	PSUAMS-4226, 5240±25 BP, 4224-3976 cal BCE	Bodrogkeresztúr-Salcuţa	flexed position, right side, E-W	2 vessels, copper dagger	Virag 2004
Urziceni-Vama	I7128	13	female/female	25-30	PSUAMS-4227, 5260±25 BP, 4229-3985 cal BCE	Bodrogkeresztúr	flexed position, left side, E-W	8 vessels, Spondylus beads, stone bead	Virag 2004
Urziceni-Vama	I21822	14	female/female	30-40		Bodrogkeresztúr	flexed position, left side, E-W	8 vessels	Virag 2004
Urziceni-Vama	I4088	16	female?/female	35-45	PSUAMS-1832, 5380±25 BP, 4325-4170 cal BCE	Bodrogkeresztúr	flexed position, left side, E-W	6 vessels, beads	Virag 2004
Urziceni-Vama	I18117. I18154	17	female/female	20-30		Bodrogkeresztúr	flexed position, left side, E-W	2 vessels, Spondylus beads	Virag 2004
Urziceni-Vama	I23118	18	female/female	25-35		Bodrogkeresztúr	flexed position, left side, E-W	6 vessels, Spondylus beads	Virag 2004
Urziceni-Vama	I14163	21	male/male	24-27		Bodrogkeresztúr	flexed position, right side, W-E	2 vessels, 2 arrowheads	Virag et al. 2006
Urziceni-Vama	I18115 (I20808dup)	23	female/female	23-29		Bodrogkeresztúr	flexed position, left side, E-W	3 vessels, Spondylus beads	Virag et al. 2006
Urziceni-Vama	I15622	24	female/female	23-29		Bodrogkeresztúr	flexed position, right side, W-E	1 vessel, silex blade	Virag et al. 2006
Urziceni-Vama	I15621	25	child. male/male	2-6.		Bodrogkeresztúr	flexed position, right side, E-W	1 vessel	Virag et al. 2006
Urziceni-Vama	I14166	26	female/female	30-35		Bodrogkeresztúr	flexed position, right side, W-E	2 vessels, silex blade, Spondylus beads	Virag et al. 2006
Urziceni-Vama	I11902	27	female/male	30-40	PSUAMS-14150, 5340±25 BP, 4250-4060 cal BCE	Bodrogkeresztúr	flexed position, left side, W-E	4 vessels	Virag et al. 2006
Urziceni-Vama	I14162	28	female/female	39-45		Bodrogkeresztúr-Salcuţa	flexed position, left side, E-W	6 vessels, Spondylus beads	Virag et al. 2006
Urziceni-Vama	I7129	29	female/female	26-30	PSUAMS-4228, 5310±25 BP, 4240-4049 cal BCE	Bodrogkeresztúr	flexed position, left side, E-W	5 vessels, 2 gold jewellery, animal bones	Virag 2013
Urziceni-Vama	I7130	31	female/female	30-40	PSUAMS-4022, 5285±25 BP, 4235-3996 cal BCE	Bodrogkeresztúr	flexed position, left side, E-W	5 vessels, Spondylus beads	Virag et al. 2006
Urziceni-Vama	I15620. I23124	32	male/male	23-39		Bodrogkeresztúr	flexed position, right side, E-W	4 vessels	Virag et al. 2006
Urziceni-Vama	I23119	33	female/female	30-40		Bodrogkeresztúr	flexed position, left side, E-W	7 vessels, Spondylus beads, 1 obsidian flake	Virag et al. 2006
Urziceni-Vama	I20809	35	female/female	25-50	PSUAMS-14158, 5360±25 BP, 4320-4070 cal BCE	Bodrogkeresztúr-Salcuţa	flexed position, right side, W-E	5 vessels	Virag et al. 2006
Urziceni-Vama	I7131	37	female/female	25-35		Bodrogkeresztúr-Salcuţa	flexed position, left side, W-E	6 vessels	Virag et al. 2006
Urziceni-Vama	I20837	38	female/male	17-22		Bodrogkeresztúr	flexed position, right side, E-W	3 vessels, Spondylus beads	Virag et al. 2006
Urziceni-Vama	I7132	39	female/female	35-45	PSUAMS-4229, 5300±25 BP, 4239-4046 cal BCE; DeA-17598, 5334±33 BP, 4225-4055 cal BCE	Bodrogkeresztúr-Salcuţa	flexed position, left side, E-W	5 vessels, obsidian flake	Chmielewski et al. 2021
Urziceni-Vama	I14160	41	female/female	30-35		Bodrogkeresztúr-Salcuţa	flexed position, left side, E-W	7 vessels, 2 gold jewellery, animal bones, bone awl, Spondylus beads	Gindele et al. 2015
Urziceni-Vama	I20810	42	child. female/female	4-5.		Bodrogkeresztúr	flexed position, left side, E-W	3 vessels, copper beads	this study
Urziceni-Vama	I15618	43	female/female	15-16		Bodrogkeresztúr	flexed position, left side, E-W	3 vessels	this study
Urziceni-Vama	I7133	44	female/female	35-45	PSUAMS-4023, 5285±25 BP, 4235-3996 cal BCE	Bodrogkeresztúr	flexed position, left side, E-W, disturbed	2 vessels	this study
Urziceni-Vama	I23120	46	female???/female	35-45		Bodrogkeresztúr	flexed position, left side, E-W, disturbed	4 vessels, animal bones	this study
Urziceni-Vama	I23121	47	male/male	25-30		Bodrogkeresztúr	flexed position, right side, E-W	2 vessels, obsidian blade	this study
Urziceni-Vama	I4089	48	male/male	35-45	DeA-21484, 5341±40 BP, 4250-4055 cal BCE	Bodrogkeresztúr	flexed position, right side, E-W	2 vessels, obsidian blade, copper pin	this study
Urziceni-Vama	I21832	49	female/female	30-35		Bodrogkeresztúr	flexed position, left side, W-E	5 vessels	this study
Urziceni-Vama	I14165	51	female/female	30-40		Bodrogkeresztúr	flexed position, left side, E-W	5 vessels	this study
Urziceni-Vama	I7134	52	male/male	50-54	PSUAMS-4403, 4850±25 BP, 3702-3532 cal BCE; DeA-24202, 5378±46 BP, 4340-4050 cal BCE	Bodrogkeresztúr-Salcuţa	flexed position, right side, E-W	2 vessels, silex blade, obsidian bladelet-core	this study
Urziceni-Vama	I7135	53	male/male	18-22		Bodrogkeresztúr	flexed position, left side, E-W	3 vessels, animal bones	this study
Urziceni-Vama	I11906	56	male/male	25-30		Bodrogkeresztúr	flexed position, right side, E-W	2 vessels, silex blade, obsidian arrowhead, copper pin	this study
Urziceni-Vama	I23122	57	female/female	35-50		Bodrogkeresztúr-Salcuţa	flexed position, left side, E-W	6 vessels	this study
Urziceni-Vama	I7136	58	male/male	35-50	PSUAMS-4342, 5280±25 BP, 4233-3994 cal BCE	Bodrogkeresztúr	flexed position, right side, E-W	2 vessels, copper awl with a bone haft, silex blade	this study
Urziceni-Vama	I20830	59	male/male	30-35		Bodrogkeresztúr	flexed position, right side, E-W	2 vessels, silex blade, obsidian flake, animal bones	this study
Urziceni-Vama	I14161	60	male/male	22-27		Bodrogkeresztúr	flexed position, right side, W-E	2 vessels, obsidian bladelet-core	this study
Urziceni-Vama	I22561	61	child/male	13-16		Bodrogkeresztúr	flexed position, right side, E-W	2 vessels, stone axe, silex blade, animal bones	this study
Urziceni-Vama	I21831	62	male???/female	18-25		Bodrogkeresztúr-Salcuţa	flexed position, right side, E-W	2 vessels, silex blade, 2 arowheads, obsidian core, animal bones	this study
Urziceni-Vama	I14159	65/1	male/male	35-45		Bodrogkeresztúr	flexed position, right side, W-E, double grave	2 vessels, obsidian flake	this study
Urziceni-Vama	I15619	65/2	male/male	18-25		Bodrogkeresztúr	flexed position, right side, W-E, double grave	2 vessels, obsidian flake	this study
Urziceni-Vama	I15617	67	male/male	23-59		Bodrogkeresztúr-Salcuţa	flexed position, right side, E-W	3 vessels, silex blade, stone axe, animal bones	this study
Urziceni-Vama	I15623	68	male/male	30-40	PSUAMS-10097, 5305±25 BP, 4230-4050 cal BCE	Bodrogkeresztúr-Salcuţa	flexed position, left side, N-S	2 vessels	this study
Urziceni-Vama	I20836	69	female/female	30-40		Bodrogkeresztúr	flexed position, left side, W-E	3 vessels	Virag 2017
Urziceni-Vama	I14164	70	female/female	35-45		Bodrogkeresztúr	flexed position, left side, E-W	5 vessels, Spondylus and copper beads, obsidian flake	Virag 2017
Urziceni-Vama	I15616	71	male/male	17-19		Bodrogkeresztúr-Salcuţa	flexed position, right side, E-W	4 vessels, 2 arrowheads, silex blade	Virag 2017
Urziceni-Vama	I18116	73	male/male	30-40		Bodrogkeresztúr	flexed position, right side, E-W	2 vessels, stone axe	Virag 2017
Urziceni-Vama	I7137	75	child. male/male	2024-09-12	PSUAMS-4230, 5215±25 BP, 4157-3966 cal BCE	Bodrogkeresztúr	flexed position, right side, E-W	2 vessels	Virag 2017
Urziceni-Vama	I23126	77	male/male	30-40		Bodrogkeresztúr	flexed position, right side, E-W	2 vessels, animal bones	Virag 2017
Urziceni-Vama	I23123	79	male/male	35-45		Bodrogkeresztúr	flexed position, right side, E-W	1 vessel, 8 lithics, copper pin, 8 bone tools	Mărgărit and Virag 2015
Urziceni-Vama	I20834	81	???/male	16-18		Bodrogkeresztúr	E-W, strongly disturbed	1 vessel	Virag 2017
Urziceni-Vama	I20835	82	???/female	15-17		Bodrogkeresztúr	flexed position, left side, E-W	copper and Spondylus beads	Virag 2017
Urziceni-Vama	I20868	83	male/male	45-55		Bodrogkeresztúr-Salcuţa	flexed position, right side, E-W	3 vessels, silex blade, 2 bone tools, animal bones	Virag 2017
Urziceni-Vama	I23348	84	female/female	30-40		Bodrogkeresztúr	flexed position, left side, E-W	5 vessels, obsidian flake, Spondylus beads, animal bones	Virag 2017
Urziceni-Vama	I20869	86	female/female	30-40		Bodrogkeresztúr-Salcuţa	flexed position, left side, E-W	3 vessels	Virag 2018
Urziceni-Vama	I20838	87	female/female	25-30		Bodrogkeresztúr	flexed position, left side, E-W	6 vessels	Virag 2018
Urziceni-Vama	I20871	88	male/male	25-35		Bodrogkeresztúr	flexed position, right side, E-W	3 vessels, 2 arrowheads, animal bones	Virag 2018
Urziceni-Vama	I21821	89	male/male	25-30		Bodrogkeresztúr	flexed position, right side, E-W	3 vessels, silex blade, arrowhead, stone axe, animal bones	Virag 2018
Urziceni-Vama	I23349	90	female/female	20-25		Bodrogkeresztúr-Salcuţa	flexed position, left side, E-W	7 vessels, arrowhead, Spondylus beads, obsidian flake	Virag 2018
Urziceni-Vama	I20831	92	female/female	25-30		Bodrogkeresztúr	flexed position, left side, E-W	11 vessels, 2 silex blades, Spondylus beads, animal bones	Virag 2018
Urziceni-Vama	I23350	93	female/female	25-30		Piscolţ	flexed position, left side, E-W	1 vessel	Virag 2018
Urziceni-Vama	I20832	94	?/female			Bodrogkeresztúr-Salcuţa	flexed position, left side, E-W	4 vessels, obsidian flake	Virag 2018
Urziceni-Vama	I23351	95	female?/female	25-30	PSUAMS-14160, 5270±30 BP, 4225-3995 cal BCE	Bodrogkeresztúr	flexed position, left side, E-W	5 vessels, 1 arrowhead	Virag 2018
Urziceni-Vama	I23352	97	male/female	30-40	BRAMS-3584, 5126±29 BP, 3975-3815 cal BCE	Hunyadihalom?	on back, N-S	animal bones	Virag 2018
Urziceni-Vama	I21711	98	female?/female	40-50		Bodrogkeresztúr	E-W, strongly disturbed	2 vessels	Virag 2018
Urziceni-Vama	I21712	102a	child/male	5-6 y		Bodrogkeresztúr	E-W, strongly disturbed		Virag 2018
Urziceni-Vama	I21713	103	female/female	15-17		Bodrogkeresztúr	flexed position, left side, E-W	4 vessels, 2 gold jewellery, animal bones, Spondylus beads, obsidian flake	Virag 2018
Urziceni-Vama	I21823	104	female/female	25-35		Bodrogkeresztúr	flexed position, left side, E-W	1 vessels	Virag 2019
Urziceni-Vama	I21833	105	female/female	18-25		Bodrogkeresztúr-Salcuţa	flexed position, left side, E-W	5 vessels	Virag 2019
Polgár-Csőszhalom	I29887_d	70	female/female	63-69	Poz-50288, 5840±35 BP, 4785-4615 cal BCE	Late Neolithic	left flexed, belly, E-W	Spondylus beads arond the neck, belt chain (2 rows)	Raczky et al. 1997; Anders & Nagy 2019; Anders & Siklósi 2023; Zoffmann 2012
Polgár-Csőszhalom	I10013	86	?/male	16-18	Poz-50290, 5860±40 BP, 4790-4690 cal BCE	Late Neolithic	right flexed, SE-NW	polished stone tool	Anders & Nagy 2019; Anders & Siklósi 2023; Zoffmann 2012
Polgár-Csőszhalom	I10131	138	female/female	55-64	Poz-57719, 5835±35 BP, 4785-4615 cal BCE	Late Neolithic	left flexed, E-W	belt chain	Raczky et al. 1997; Anders & Nagy 2019; Anders & Siklósi 2023; Zoffmann 2012
Polgár-Csőszhalom	I16541	145	male/male	55-61	Poz-89200, 5900±40 BP, 4830-4715 cal BCE	Late Neolithic	right flexed, E-W	polished stone tool	Anders & Nagy 2019; Anders & Siklósi 2023; Zoffmann 2012
Polgár-Csőszhalom	I16518	193	male/male	23-28	Poz-57720, 5920±40 BP, 4840-4725 cal BCE	Late Neolithic	right flexed, E-W		Anders & Siklósi 2023; Zoffmann 2012; this study
Polgár-Csőszhalom	I18692	197	male/male	25-34	Poz-57721, 5855±35 BP, 4770-4695 cal BCE	Late Neolithic	right flexed, E-W	Spondylus bead, bone tool	Anders & Siklósi 2023; Zoffmann 2012; this study
Polgár-Csőszhalom	I18693	213	female/female	52-58	Poz-50294, 5860±40 BP, 4790-4690 cal BCE	Late Neolithic	left flexed, E-W	belt chain	Raczky et al. 1997; Anders & Nagy 2019; Anders & Siklósi 2023; Zoffmann 2012
Polgár-Csőszhalom	I10016	214	male/male	22-28	Poz-57722, 5845±35 BP, 4785-4680 cal BCE	Late Neolithic	right flexed, E-W	polished stone tool, 3 Spondylus beads, 2 bone tools	Raczky et al. 1997; Anders & Nagy 2019; Anders & Siklósi 2023; Zoffmann 2012
Polgár-Csőszhalom	I10357	262	male/male	40-46	Poz-57724, 5825±35 BP, 4725-4610 cal BCE	Late Neolithic	right flexed, E-W	polished stone tool	Anders & Nagy 2019; Anders & Siklósi 2023; Zoffmann 2012
Polgár-Csőszhalom	I16542	297	female/female	54-58	Poz-57725, 5920±40 BP, 4840-4725 cal BCE	Late Neolithic	left flexed, E-W	polished stone tool	Anders & Nagy 2019; Anders & Siklósi 2023; Zoffmann 2012
Polgár-Csőszhalom	I18694	347	female/female	40-46	Poz-50300, 5870±35 BP, 4790-4695 cal BCE	Late Neolithic	left flexed, E-W		Anders & Siklósi 2023; Zoffmann 2012; this study
Polgár-Csőszhalom	I10015	362	female/female	31-35	Poz-50302, 5870±35 BP, 4790-4710 cal BCE	Late Neolithic	left flexed, E-W	Spondylus and hard animal material bead around the neck, beads around the elbow, belt chain, 2 chipped stone tools	Raczky et al. 2014; Anders & Siklósi 2023; Zoffmann 2012
Polgár-Csőszhalom	I16550	405	male/male	48-57	Poz-57725, 5855±35 BP, 4785-4685 cal BCE	Late Neolithic	right flexed, E-W		Anders & Siklósi 2023; Zoffmann 2012; this study
Polgár-Csőszhalom	I10130	406	male/male	34-38	Poz-50305, 5840±40 BP, 4785-4615 cal BCE	Late Neolithic	right flexed, E-W	polished stone tool, Spondylus and hard animal material beads, chipped stone tools, 2 wildboar tusks	Raczky et al. 2014; Anders & Siklósi 2023; Zoffmann 2012
Polgár-Csőszhalom	I16529	407	male/female	64-75	Poz-50306, 5860±40 BP, 4790-4690 cal BCE	Late Neolithic	left flexed, W-E	bone tool	Anders & Siklósi 2023; Zoffmann 2012; this study
Polgár-Csőszhalom	I10017	421	female/female	52-61	Poz-50309, 5760±35 BP, 4675-4545 cal BCE	Late Neolithic	left flexed, E-W		Anders & Siklósi 2023; Zoffmann 2012; this study
Polgár-Csőszhalom	I10014	473	female/female	48-57	Poz-50311, 5850±40 BP, 4790-4680 cal BCE	Late Neolithic	left flexed, E-W		Anders & Siklósi 2023; Zoffmann 2012; this study
Polgár-Csőszhalom	I10129	474	female/female	44-50	Poz-50312, 5795±35 BP, 4710-4605 cal BCE	Late Neolithic	left flexed, E-W		Anders & Siklósi 2023; Zoffmann 2012; this study
Polgár-Csőszhalom	I16559	498	female/female	41-47	Poz-57842, 5740±35 BP, 4675-4535 cal BCE	Late Neolithic	left flexed, E-W		Anders & Siklósi 2023; Zoffmann 2012; this study
Polgár-Csőszhalom	I16543	547	male/male	23-28	Poz-57733, 5895±35 BP, 4800-4715 cal BCE	Late Neolithic	right flexed, E-W	polished stone tool, 2 Spondylus beads	Anders & Nagy 2019; Anders & Siklósi 2023; Zoffmann 2012
Polgár-Csőszhalom	I10149	610	female/female	42-48	Poz-50316, 5810±35 BP, 4720-4610 cal BCE	Late Neolithic	left flexed, E-W	Spondylus beads around the neck	Anders & Siklósi 2023; Zoffmann 2012; this study
Polgár-Csőszhalom	I5110	618	male/male	16-17	Poz-50319, 5980±35 BP, 4935-4795 cal BCE; PSUAMS-3980 5910±25 BP, 4830-4725 cal BCE	Late Neolithic	right flexed, E-W	1 Spondylus bead, polished stone tool	Anders & Nagy 2019; Anders & Siklósi 2023; Zoffmann 2012
Polgár-Csőszhalom	I5115	619	female/female	31-40	Poz-57734, 5720±35 BP, 4610-4495 cal BCE	Late Neolithic	left flexed, E-W	Spondylus beads around the neck, beltchain, bone ring, chipped stone tool	Anders & Nagy 2019; Anders & Siklósi 2023; Zoffmann 2012
Polgár-Csőszhalom	I10132	785	male/male	63-70	Poz-50322, 5820±40 BP, 4725-4610 cal BCE	Late Neolithic	right flexed, E-W	3 polished stone tools, 1 vessel	Anders & Nagy 2019; Anders & Siklósi 2023; Zoffmann 2012
Polgár-Csőszhalom	I5109	836	female/female	51-57	VERA-3061, 5895±40 BP, 4830-4715 cal BCE	Late Neolithic	right, E-W	headdress, Spondylus and hard animal material beads around the neck, 6 Sp armrings, bone ring, belt chain, bone tool, vessel	Raczky & Anders 2017. Anders & Siklósi 2023; Zoffmann 2012
Polgár-Csőszhalom	I10134	852	female/female	48-53	Poz-50324, 5885±35 BP, 4795-4720 cal BCE	Late Neolithic	left flexed, E-W	1 vessel, 1 bone tool	Anders & Siklósi 2023; Zoffmann 2012; this study
Polgár-Csőszhalom	I5114	886	female/female	61-70	VERA-3062, 5915±40 BP, 4835-4725 cal BCE	Late Neolithic	left flexed, E-W	Spondylus and hard animal material beads around the neck, 3 Sp armrings, beltchain, chipped stone tool	Anders & Nagy 2019; Anders & Siklósi 2023; Zoffmann 2012
Polgár-Csőszhalom	I16530	921	male/male	54-60	Poz-50327, 5930±40 BP, 4845-4725 cal BCE	Late Neolithic	right flexed, E-W	polished stone tool	Anders & Nagy 2019; Anders & Siklósi 2023; Zoffmann 2012
Polgár-Csőszhalom	I10133	936	male/male	54-60	Poz-50329, 5885±35 BP, 4795-4715 cal BCE	Late Neolithic	right flexed, E-W	Spondylus beads, polished stone tool, chipped stone tool	Anders & Nagy 2019; Anders & Siklósi 2023; Zoffmann 2012
Iváncsa-Lapos	I23096	335/A	female/female	25-35	PSUAMS-11266, 5365±30 BP, 4329-4056 cal BCE	Ludanice	right flexed, SW-NE	3 vessels	this study
Budapest-Albertfalva-Hunyadi János út	I7046	345	?/female		PSUAMS-11010, 5415±30 BP, 4343-4173 cal BCE	Ludanice	left flexed, SE-NW	2 vessels, stone tool?, shell	Reményi & Endrődi 2003. 148-149. fig. 2.
Budapest-Albertfalva-Hunyadi János út	I7051	634	?/female		PSUAMS-9398, 5350±30 BP, 4324-4053 cal BCE	Ludanice	human skull at the bottom of a pit	dog skull, animal bones, sherds	Endrődi 2002. 86
Budapest-Albertfalva-Hunyadi János út	I7048	1037	?/female		PSUAMS-3884, 5255±30 BP, 4229-3982 cal BCE	Ludanice	left flexed, E-W	2 vessels	this study
Budapest-Albertfalva-Hunyadi János út	I7049	1088	?/female		PSUAMS-3878, 5250±25 BP, 4226-3980 cal BCE	Ludanice	pit, no data about the position of human bones	fragment of a griding stone, sherds, stone tool, animal bones	this study
	red ID: <50k SNP data
References:
Anders & Nagy 2019	Anders. A. & Nagy. E. Gy.: Turning the invisible into the visible. Expressing gender in mortuary practices in north-east Hungary in the sixth and fifth millennium BC. in: Julia Katharina Koch/Wiebke Kirleis (eds.). Gender Transformations in Prehistoric and Archaic Societies. Scales of Transformation in Prehistoric and Archaic Societies Vol. 6. Sidestone: Leiden 2019. 177–197.
Anders & Siklósi 2023	Anders. A. & Siklósi. Z. The times of their death – question of contemporaneity in burials from a Late Neolithic settlement in Polgár-Csőszhalom (NE-Hungary). in Homines. Funera. Astra 3-4: The Multiple Faces of Death and Burial. Proceedings of the International Symposium on Funerary Anthropology. ‘1 Decembrie 1918’ University (Alba Iulia. Romania) (eds. Kogălniceanu. R.. Gligor. M.. Soficaru. A.…
Bognár-Kutzián 1963;	Bognár-Kutzián. I. The Copper Age Cemetery of Tiszapolgár-Basatanya. vol. 42 (Akadémiai kiadó. Budapest. 1963).
Chmielewski et al. 2021	Chmielewski. T. J. et al. Increase in 14C dating accuracy of prehistoric skeletal remains by optimised bone sampling: Chronometric studies on eneolithic burials from Mikulin 9 (Poland) and Urziceni-Vada ret (Romania). Geochronometria 47. 196–208 (2021).
Endrődi 2002	Endrődi. A. Korabronzkori telepfeltárás Budapest-Albertfalván (Budapest. XI. ker.. Hunyadi János út. Hrsz.: 43573) The excavation of an Early Bronze Age settlement at Budapest- Albertfalva (Budapest XI. Hunyadi János Road. Lrn.: 43573). Aquincumi Füzetek 8. 81–91 (2002).
Gindele et al. 2015	Gindele. R.. Marta. L.. Virag. C.. Tezaure arheologice din judeţul Satu Mare. 2015
Kalicz 1985;	Kalicz. N. Kőkori Falu Aszódon. (Petőfi Múzeum. Aszód. 1985).
Mărgărit and Virag 2015	Mărgărit. M. & Virag. C.: Vânător și în lumea „de dincolo”. Analiza inventarului funerar confecționat din materii osoase. provenind dintr-un mormânt din necropola eneolitică de la Urziceni-Vamă (jud. Satu Mare). Satu Mare. Studii și comunicări 31-32/2 (2015-2016) 23-34.
Raczky & Siklósi 2013	Raczky. P. & Siklósi. Z. Reconsideration of the Copper Age chronology of the eastern Carpathian Basin: A Bayesian approach. Antiquity 87. 555–573 (2013).
Raczky & Anders 2017.	Raczky. P. & Anders. A. The chosen ones. Unconventional burials at Polgár-Csőszhalom (NE Hungary) from the fifth millennium BC. in The Neolithic of Europe: Papers in Honour of Professor Alasdair Whittle (eds. Bickle. P.. Cummings. V.. Hofmann. D. & Pollard. J.) 63–80 (Oxbow Books. Oxford. 2017).
Reményi & Endrődi 2003	Reményi. L. & Endrődi. A. Az Albertfalva 6-os számú főút bővítését megelőző régészeti feltárás eredményei - The results of the excavations preceding tha enlargement of rute 6 by Albertfalva. (Budapest XI. ker.. Hunyadi János út Hrsz.: 43573. 43575). Aquincumi füzetek 9. 146–150 (2003).
Raczky et al. 2014	Raczky. P.. Anders. A.. Siklósi. Z.: Trajectories of Continuity and Change between the Late Neolithic and the Copper Age in Eastern Hungary. In: Schier. W. & Draşovean. F. (eds.): The Neolithic and Eneolithic in Southeast Europe. New approaches to dating and cultural Dynamics in the 6th to 4th Millennium BC. Prähistorische Archäologie in Südosteuropa 28. Rahden/Westf. 2014. 319–468.
Raczky et al. 1997	Raczky. P.. Anders. A.. Nagy. E.. Kurucz. K.. Hajdú. Z.. Meier-Arendt. W.: Polgár-Csőszhalom-dűlő. Újkőkor végi telep és sírok a Kr. e. V. évezredből — Late Neolithic settlement and graves from the 5th Millennium B.C. In Raczky. P.. Kovács. T.. Anders. A. (eds.): Utak a múltba — Az M3-as autópálya régészeti leletmentései — Paths into the Past. Rescue excavations on the M3 motorway. Budapest 1997.…
Solnay 2018	Solnay. E. Early Copper Age Graves from Polgár-Nagy-Kasziba. Dissertationes Archaeologicae 6. 179–216 (2018).
Siklósi 2013	Siklósi. Z. Traces of Social Inequality during the Late Neolithic in the Eastern Carpathian Basin. vol. 3 (Eötvös Loránd University. Institute of Archaeological Sciences. Budapest. 2013).
Siklósi & Szilágyi 2021	Siklósi. Z. & Szilágyi. M. Culture. period or style? Reconsideration of Early and Middle Copper Age Chronology of the Great Hungarian Plain. Radiocarbon 63. 585–646 (2021).
Virag 2019	Virag. C.. Urziceni. com. Urziceni. jud. Satu Mare. Urziceni-Vade Ret - Punct: Vamă.. Cronica cercetărilor aheologice din România. campania 2018. Bucureşti/Sibiu. 2019. 239-241
Virag 2018	Virag. C.. Urziceni. com. Urziceni. jud. Satu Mare. Urziceni-Vade Ret - Punct: Vamă.. Cronica cercetărilor aheologice din România. campania 2017. Bucureşti. 2018. 147-148
Virag 2017	Virag. C. Urziceni. com. Urziceni. jud. Satu Mare Punct: Vamă. Cronica cercetărilor arheologice din România 2017. Campania 2016 150–151 (2017).
Virag et al. 2006	Virag. C. Urziceni. com. Urziceni. jud. Satu Mare Punct: Vamă. Cronica cercetărilor arheologice din România 2006. Campania 2005 383–386 (2006).
Virag 2004	Virag. C. Cercetări arheologice la Urziceni-Vamă [Archaeological researches at Urziceni-Vamă]. Acta Musei Porolissensis 26. 41–76 (2004).
Zoffmann 2015	Zoffmann. Z. K. A Lengyeli kultúra Aszód-Papiföldek lelőhelyéről származó embertani sorozat demográfiai és kraniometriai jellemzői. Folia Anthropologica 14. 75–92 (2015).
Zoffmann 2012	K. Zoffmann. Z. Polgár M3/6 jelzésű lelőhelyen feltárt kései neolitikus temető embertani vizsgálatának eredményei [The results of the anthropolgical studies of the Polgár M3/6 marked site in Late Neolithic cemetery]. Déri Múzeum Évkönyve. 2011-2012. 105-126.
