## Supplementary Data 6 for "Ancient DNA reveals diverse community organizations in the 5th millennium BCE Carpathian Basin"

### Sheet: 6. Ne
Supplementary Data 6. hapROH and IBD Ne summary.
Supplementary Data 6A: Summary of close-kin unions (hapROH)							Pairwise Fischer exact test for ind. with ROH 20cM blocks 50< cM. P-values <0.05 are highlighted.					Supplementary Data 6B: Summary hapROH Ne
							pop 1	pop 2	p-value			4-20 cM combined. inbred individuals excluded	mean Ne	sd Ne	Ci low Ne	Ci high Ne	mean BC	sd BC	n sample (reduced by inbred inds.)	Region	Period	Note
		n ind. with ROH 20cM blocks sum ROH 50< cM	n ind. without ROH 20cM blocks sum ROH 50< cM	Total			Asparn_ditch	Nitra	1			Asparn_Ditch	4122	1.027	3096	5150	5000	50	49	Austria	Neolithic
Gelabert et al. 2024	Asparn ditch	0	49	49			Asparn_ditch	Polgar_Ferenci_hat	0.0419			Nitra	5527	2223.2	3304	7750	5200	250	25	Slovakia	Neolithic
Gelabert et al. 2024	Nitra	0	25	25			Asparn_ditch	Csoszhalom	1			Gurgy	1854	223	1631	2077	4650	100	86	France	Neolithic	data from literature (Rivollat et al. 2023)
Gelabert et al. 2024	Polgar-Ferenci hát	4	38	42			Asparn_ditch	Urziceni_CA	0.501417848206839			Polgar-Ferenci-hat	4205	1017.5	3060.7445	5350	5250	250	38	GHP	Middle Neolithic
This study	Csőszhalom	0	29	29			Asparn_ditch	Basatanya	0.0021			Aszod	4631.6	1161.1	2355.9185	6900	4710	70	14	GHP	Late Neolithic
This study. Lazaridis et al. 2022	Urziceni_CA	2	59	61			Asparn_ditch	Potocani	1			Csoszhalom	4791	850	3131.53	6450	4600	75	29	GHP	Late Neolithic
This study	Basatanya	6	24	30			Asparn_ditch	Gurgy	1			Basatanya	5515	1303	2959.9	8050	4150	200	24	GHP	Copper Age
Novak et al. 2021	Potocani	0	28	28			Asparn_ditch	Aszod	1			Urziceni	7815	1237.71	5400	10250	4150	150	59	Romania	Copper Age
Rivollat et al. 2023	Gurgy	0	86	86			Asparn_ditch	Popova_zemlja_MN	0.0751			Popova_zemlja	2512	1079.97	1432.31	3592.3	4500	200	10	Croatia	Copper Age
This study	Aszod	0	17	17			Asparn_ditch	Germany_LBK	1			Potocani	15325	10025	5300	25350	4100	200	26	Croatia	Copper Age
Freilich et al. 2021	Popova_zemlja MN	2	17	19			Nitra	Asparn_ditch	1
Childebayev 2022	Germany LBK	0	38	38			Nitra	Polgar_Ferenci_hat	0.2886
							Nitra	Csoszhalom	1			Inbred individuals included:
		n ind with 20 cM blocks	n ind without 20 cM blocks	Total			Nitra	Urziceni_CA	1			Polgar-Ferenci hát
Gelabert et al. 2024	Asparn ditch	0	49	49			Nitra	Basatanya	0.0266				coef	std	0.025	0.975	n sample
Gelabert et al. 2024	Nitra	3	22	25			Nitra	Potocani	1			4-8 cM	4339.58625	688.434	2990.28	5700	42
Gelabert et al. 2024	Polgar-Ferenci hát	5	37	42			Nitra	Gurgy	1			8-12 cM	5370	2194.5445	1066.518	9650	42
This study	Csőszhalom	1	28	29			Nitra	Aszod	1			12-20 cM	2353.89385	891.561	606.466	4101.3215	42
This study. Lazaridis et al. 2022	Urziceni_CA	3	58	61			Nitra	Popova_zemlja_MN	0.1808			20-30 cM	734.43515	278.731	188.132	1280.738	42
This study	Basatanya	9	21	30			Nitra	Germany_LBK	1			4-20 cM	4193.04335	577.714	3060.7445	5350	42
Novak et al. 2021	Potocani	0	28	28			Polgar_Ferenci_hat	Asparn_ditch	0.0419
Rivollat et al. 2023	Gurgy	8	78	86			Polgar_Ferenci_hat	Nitra	0.2886			Nitra
This study	Aszod	0	17	17			Polgar_Ferenci_hat	Csoszhalom	0.1396				coef	std	0.025	0.975	n sample
Freilich et al. 2021	Popova_zemlja MN	5	14	19			Polgar_Ferenci_hat	Urziceni_CA	0.22204843312103095			4-8 cM	6465	1619.829	3290.066	9650	25
Childebayev 2022	Germany LBK	0	38	38			Polgar_Ferenci_hat	Basatanya	0.3015			8-12 cM	4791.4482	2399.6085	88.3015	9500	25
							Polgar_Ferenci_hat	Potocani	0.1444			12-20 cM	2452.89915	1228.9265	44.247	4861.551	25
		n ind with 20 cM blocks	n ind without 20 cM blocks	Total			Polgar_Ferenci_hat	Gurgy	0.0105			20-30 cM	765.1451	384.0815	12.359	1517.931	25
	Basatanya_Tiszapolgár	5	10	15			Polgar_Ferenci_hat	Aszod	0.3139			4-20 cM	5515	1128.4045	3303.625	7750	25
	Basatanya_Tiszapolgár/Bodrogkeresztúr	1	3	4			Polgar_Ferenci_hat	Popova_zemlja_MN	1
	Basatanya_Bodrogkeresztúr	3	8	11			Polgar_Ferenci_hat	Germany_LBK	0.1174
							Csoszhalom	Asparn_ditch	1			Asparn ditch
							Csoszhalom	Nitra	1				coef	std	0.025	0.975	n sample
1st cousin-level relationships:		p value					Csoszhalom	Polgar_Ferenci_hat	0.1396			4-8 cM	4711.2751	720.6665	3298.795	6100	49
	Basatanya vs sum_10pop:	0.000137467171445475					Csoszhalom	Urziceni_CA	1			8-12 cM	4695.9856	1663.0285	1436.51	7950	49
	Basatanya vs average_10 ref_pop:	0.00495318252957486					Csoszhalom	Basatanya	0.0237			12- 20 cM	1600.42745	463.435	692.1115	2508.743	49
sum >50 cM in segment >20 cM:							Csoszhalom	Potocani	1			20-30 cM	NA	NA	NA	NA	49
	Polgar-Ferenci-hat vs Average of Germany_LBK. Asparn. and Nitra	0.1185					Csoszhalom	Gurgy	1			4-20 cM	4114.81935	520.0285	3095.582	5150	49
	Polgar-Ferenci-hat vs Combined EN_Asparn_Nitra_LBKGermany (112 ind. total)	0.00496735339783747					Csoszhalom	Aszod	1
considering all >20cM segments:	Polgar-Ferenci-hat vs Combined EN_Asparn_Nitra_LBKG	0.0352097565992039					Csoszhalom	Popova_zemlja_MN	0.1516
							Csoszhalom	Germany_LBK	1			Csőszhalom
							Urziceni_CA	Asparn ditch	0.501417848206839				coef	std	0.025	0.975	n sample
							Urziceni_CA	Nitra	1.0			4-8 cM	4440.10505	857.2795	2759.8675	6100	29
							Urziceni_CA	Polgar-Ferenci hĂˇt	0.22204843312103098			8-12 cM	7415	4286.4375	-984.7005	15800	29
							Urziceni_CA	CsĹ‘szhalom	1.0			12-20 cM	5695	4031.1725	-2204.965	13600	29
							Urziceni_CA	Basatanya	0.014315677098689446			20-30 cM	3560.72965	3563.742	-3424.076	10550	29
							Urziceni_CA	Potocani	1.0			4-20 cM	4798.54565	850.529	3131.5395	6450	29
							Urziceni_CA	Gurgy	0.17053396701146215
							Urziceni_CA	Aszod	1.0
							Urziceni_CA	Popova_zemlja MN	0.23768320287307626
							Urziceni_CA	Germany LBK	0.5221603793032364			Urziceni_ECA
							Basatanya	Asparn_ditch	0.0021				coef	std	0.025	0.975	n sample
							Basatanya	Nitra	0.0266			4-8 cM	7890.0	1397.3235	5150.0	10650.0	61
							Basatanya	Polgar_Ferenci_hat	0.3015			8-12 cM	4250.6135	1283.951	1734.116	6750.0	61
							Basatanya	Csoszhalom	0.0237			12-20 cM	2175.40195	657.4025	886.917	3463.887	61
							Basatanya	Urziceni_CA	0.014315677098689444			20-30 cM	1496.2914	670.51	182.116	2810.467	61
							Basatanya	Potocani	0.024			4-20 cM	5980.0	815.693	4382.5915	7600.0	61
							Basatanya	Gurgy	0.0002
							Basatanya	Aszod	0.0737
							Basatanya	Popova_zemlja_MN	0.4583
							Basatanya	Germany_LBK	0.0054			Basatanya
							Potocani	Asparn_ditch	1				coef	std err	0.025	0.975	n sample
							Potocani	Nitra	1			4-8 cM	2946.38155	456.8695	2050.934	3841.829	30
							Potocani	Polgar_Ferenci_hat	0.1444			8-12 cM	1764.10815	491.434	800.915	2727.3015	30
							Potocani	Csoszhalom	1			12-20 cM	486.4764	100.318	289.8565	683.0965	30
							Potocani	Urziceni_CA	1			20-30 cM	332.16525	101.0645	134.0825	530.248	30
							Potocani	Basatanya	0.024			4-20 cM	1999.87905	226.4455	1556.0545	2443.704	30
							Potocani	Gurgy	1
							Potocani	Aszod	1
							Potocani	Popova_zemlja_MN	0.1582
							Potocani	Germany_LBK	1			Potocani
							Gurgy	Asparn_ditch	1				coef	std	0.025	0.975	n sample
							Gurgy	Nitra	1			4-8 cM	16570	6250	4284.647	28850	26
							Gurgy	Polgar_Ferenci_hat	0.0105			8-12 cM	21495	21500	-20650	63500	26
							Gurgy	Csoszhalom	1			12-20 cM	11005	11000	-10550	32600	26
							Gurgy	Urziceni_CA	0.17053396701146212			20-30 cM	NA	NA	NA	NA	26
							Gurgy	Basatanya	0.0002			4-20 cM	16500	5500	5700	27300	26
							Gurgy	Potocani	1
							Gurgy	Aszod	1
							Gurgy	Popova_zemlja_MN	0.0313
							Gurgy	Germany_LBK	1
							Aszod	Asparn_ditch	1
							Aszod	Nitra	1
							Aszod	Polgar_Ferenci_hat	0.3139
							Aszod	Csoszhalom	1
							Aszod	Urziceni_CA	1
							Aszod	Basatanya	0.0737
							Aszod	Potocani	1
							Aszod	Gurgy	1
							Aszod	Popova_zemlja_MN	0.4873
							Aszod	Germany_LBK	1
							Popova_zemlja_MN	Asparn_ditch	0.0751
							Popova_zemlja_MN	Nitra	0.1808
							Popova_zemlja_MN	Polgar_Ferenci_hat	1
							Popova_zemlja_MN	Csoszhalom	0.1516
							Popova_zemlja_MN	Urziceni_CA	0.2376832028730763
							Popova_zemlja_MN	Basatanya	0.4583
							Popova_zemlja_MN	Potocani	0.1582
							Popova_zemlja_MN	Gurgy	0.0313
							Popova_zemlja_MN	Aszod	0.4873
							Popova_zemlja_MN	Germany_LBK	0.1071
							Germany_LBK	Asparn_ditch	1
							Germany_LBK	Nitra	1
							Germany_LBK	Polgar_Ferenci_hat	0.1174
							Germany_LBK	Csoszhalom	1
							Germany_LBK	Urziceni_CA	0.5221603793032363
							Germany_LBK	Basatanya	0.0054
							Germany_LBK	Potocani	1
							Germany_LBK	Gurgy	1
							Germany_LBK	Aszod	1
							Germany_LBK	Popova_zemlja_MN	0.1071
Supplementary Data 6C: Summary IBD Ne MLE fit:
	site	Ne	CI_lower	CI_upper	n_iid	n_pairs
	Urziceni	44300	38900	50900	61	1821
	Basatanya	6700	6000	7500	29	372
	Csoszhalom	26600	21000	34500	26	323
	Potocani	16900	13800	21100	24	271
	Gurgy	1900	1700	2200	12	62
