## Supplementary Data 7 for "Ancient DNA reveals diverse community organizations in the 5th millennium BCE Carpathian Basin"

### Sheet: 7-IBD_Fig4 nodes
Supplementary Data 7. Nodes of the IBD network, corresponding to Fig. 4 and Supplementary Fig. 6.
Lab. Id	master_id	Label-grave nr.	mean_cov	sex	country	location (site name)	study	Cluster Leiden	clustering coeff.	triangles (cliques)
I20809	I20809	35	0.722978	F	Romania	Urziceni-Vama	LazaridisAlpaslanRoodenbergScience2022	18	0	0
I23118	I23118	18	0.7021541667	F	Romania	Urziceni-Vama	this study	18	0	0
I18116	I18116	73	0.731977	M	Romania	Urziceni-Vama	LazaridisAlpaslanRoodenbergScience2022	0	0.3	3
I22561	I22561	61	0.68236	M	Romania	Urziceni-Vama	this study	0	0.3	3
I11906	I11906	56	0.681981	M	Romania	Urziceni-Vama	HarneyCheronetGenomeResearch2021	5	0.285714	6
I7134.SG	I7134	52	0.9245666667	M	Romania	Urziceni-Vama	this study	5	0.333333	5
I7133.SG	I7133	44	0.9347333333	F	Romania	Urziceni-Vama	this study	5	0.285714	8
I15622	I15622	24	0.518847	F	Romania	Urziceni-Vama	LazaridisAlpaslanRoodenbergScience2022	5	0.194444	7
I11902	I11902	27	0.760149	M	Romania	Urziceni-Vama	HarneyCheronetGenomeResearch2021	0	0.142857	4
I23119	I23119	33	0.6849591667	F	Romania	Urziceni-Vama	this study	0	0.142857	3
GRG027	GRG027		0.616102	M	France	Gurgy	RivollatScienceAdvance2020	2	0.666667	24
GRG021	GRG021		0.577414	M	France	Gurgy	RivollatScienceAdvance2020	2	0.583333	21
POP07_noUDG.SG	POP07		0.694093	M	Croatia	Osijek. Beli Manastir-Popova zemlja	FreilichPinhasiScientificReports2021	8	0.6	6
POP24_noUDG.SG	POP24		0.636582	M	Croatia	Osijek. Beli Manastir-Popova zemlja	FreilichPinhasiScientificReports2021	8	0.6	6
I5102.SG	I5102	92	0.921493	M	Hungary	Tiszapolgár-Basatanya	this study	0	0.424501	149
I10006	I10006	57	0.706721	F	Hungary	Tiszapolgár-Basatanya	this study	0	0.282051	99
I20810	I20810	42	0.698611	F	Romania	Urziceni-Vama	LazaridisAlpaslanRoodenbergScience2022	5	0.266667	4
I10007	I10007	28	0.727455	M	Hungary	Tiszapolgár-Basatanya	this study	0	0.402174	111
I21849	I21849	53	0.698358	M	Hungary	Tiszapolgár-Basatanya	this study	0	0.291954	127
I10009	I10009	35a	0.720313	M	Hungary	Tiszapolgár-Basatanya	this study	0	0.433333	91
I10356	I10356	32	0.668388	F	Hungary	Tiszapolgár-Basatanya	this study	0	0.314516	156
I8799	I8799	23	0.716822	M	Hungary	Tiszapolgár-Basatanya	this study	0	0.369231	120
FLR004	FLR004		0.599951	M	France	Calvados. Fleury-sur-Orne	RivollatScienceAdvance2020	2	0.166667	1
FLR003	FLR003		0.568894	M	France	Calvados. Fleury-sur-Orne	RivollatScienceAdvance2020	2	0.2	3
GRG016	GRG016		0.531923	M	France	Gurgy	RivollatScienceAdvance2020	2	0.577778	26
I10010	I10010	61	0.707008	M	Hungary	Tiszapolgár-Basatanya	this study	0	0.404762	153
POP04_noUDG.SG	POP04		0.714452	M	Croatia	Osijek. Beli Manastir-Popova zemlja	FreilichPinhasiScientificReports2021	8	0.333333	7
I10012	I10012	27	0.710304	F	Hungary	Tiszapolgár-Basatanya	this study	0	0.291005	110
I8794	I8794	156	0.697694	M	Hungary	Tiszapolgár-Basatanya	this study	0	0.45098	69
I7137.SG	I7137	75	0.9151533333	M	Romania	Urziceni-Vama	this study	0	0.181818	12
I10008	I10008	38	0.725568	M	Hungary	Tiszapolgár-Basatanya	this study	0	0.438596	75
I5099.SG	I5099	123	0.917793	F	Hungary	Tiszapolgár-Basatanya	this study	0	0.385714	81
GRG015	GRG015		0.640643	F	France	Gurgy	RivollatScienceAdvance2020	2	0.384615	35
I5107.SG	I5107	33	0.924219	F	Hungary	Tiszapolgár-Basatanya	this study	0	0.37037	130
GRG008	GRG008		0.542811	M	France	Gurgy	RivollatScienceAdvance2020	2	0.358974	28
I29888	I29888	1/1	0.762	F	Hungary	Polgar-Nagykasziba	this study	0	0.281385	65
I14166	I14166	26	0.637305	F	Romania	Urziceni-Vama	LazaridisAlpaslanRoodenbergScience2022	0	0.142857	3
I8793	I8793	148	0.728742	M	Hungary	Tiszapolgár-Basatanya	this study	0	0.4329	100
POP02_noUDG.SG	POP02		0.691294	F	Croatia	Osijek. Beli Manastir-Popova zemlja	FreilichPinhasiScientificReports2021	8	0.6	6
I21848	I21848	36	0.637306	M	Hungary	Tiszapolgár-Basatanya	this study	0	0.342857	72
FLR005	FLR005		0.503517	M	France	Calvados. Fleury-sur-Orne	RivollatScienceAdvance2020	2	0.190476	4
I5105	I5105	60	0.62438	M	Hungary	Tiszapolgár-Basatanya	this study	0	0.066667	1
GRG025	GRG025		0.565468	F	France	Gurgy	RivollatScienceAdvance2020	2	0.611111	22
POP05_noUDG.SG	POP05		0.633473	F	Croatia	Osijek. Beli Manastir-Popova zemlja	FreilichPinhasiScientificReports2021	8	1	6
FLR007	FLR007		0.605291	M	France	Calvados. Fleury-sur-Orne	RivollatScienceAdvance2020	2	0.2	3
I8796	I8796	145	0.724646	F	Hungary	Basatanya. Polgár-Basatanya	this study	0	0.277778	10
I2793_enhanced	I2793		0.828709166666667	M	Hungary	Törökszentmiklós. road 4. site 3	this study	3	0.131868	12
I10005	I10005	45	0.723309	M	Hungary	Tiszapolgár-Basatanya	this study	3	0	0
I21910	I21910	59	0.647372	F	Hungary	Tiszapolgár-Basatanya	this study	0	0.34188	120
I5101.SG	I5101	21	0.916173	F	Hungary	Tiszapolgár-Basatanya	this study	0	0.298246	51
I5108.SG	I5108	48	0.901763	F	Hungary	Tiszapolgár-Basatanya	this study	0	0.187135	32
I21896	I21896	76	0.736201	F	Hungary	Tiszapolgár-Basatanya	this study	0	0.236667	71
I23123	I23123	79	0.7174075	M	Romania	Urziceni-Vama	this study	5	0.1	1
I5100.SG	I5100	108	0.906016	F	Hungary	Tiszapolgár-Basatanya	this study	0	0.363636	92
I8798	I8798	66	0.710133	F	Hungary	Tiszapolgár-Basatanya	this study	0	0.294737	56
I7051	I7051		0.567104166666667	F	Hungary	Albert Falva	this study	3	0.133333	6
GRG019	GRG019		0.624639	F	France	Yonne. Gurgy "les Noisats"	RivollatScienceAdvance2020	2	0.533333	8
BUCH2.SG	BUCH2		0.311214	M	France	Grand-Est (East)	BrunelPNAS2020	2	0.311111	14
GRG032	GRG032		0.603102	F	France	Yonne. Gurgy "les Noisats"	RivollatScienceAdvance2020	2	0.388889	14
I8795	I8795	122	0.710623	M	Hungary	Tiszapolgár-Basatanya	this study	0	0.418972	106
GRG028	GRG028		0.503651	F	France	Yonne. Gurgy "les Noisats"	RivollatScienceAdvance2020	2	0.5	14
GRG003	GRG003		0.603021	M	France	Yonne. Gurgy "les Noisats"	RivollatScienceAdvance2020	2	0.622222	28
I0447_enhanced	I0447		0.507281666666667	F	Hungary	Hódmezővásárhely-Gorzsa. grave 4	this study	10	0.166667	1
I17914	I17914		0.581178333333333	F	Serbia	Podlokanj	LazaridisAlpaslanRoodenbergScience2022	10	1	1
N25_noUDG.SG	N25		0.812918	F	Poland	Oslonki	FernandesScientificReports2018	7	0	0
N26_noUDG.SG	N26		0.765221	M	Poland	Konary	FernandesScientificReports2018	7	0.083333	3
I15616	I15616	71	0.674552	M	Romania	Urziceni-Vama	LazaridisAlpaslanRoodenbergScience2022	0	0.054945	5
GRG043	GRG043		0.556528	M	France	Yonne. Gurgy "les Noisats"	RivollatScienceAdvance2020	2	0.361111	13
I20836	I20836	69	0.6091025	F	Romania	Urziceni-Vama	this study	1	0.166667	1
I23351	I23351	95	0.6990141667	F	Romania	Urziceni-Vama	this study	1	0.133333	2
VERT035	VERT035		0.544396666666667	F	Ukraine	Verteba Cave	GelabertSciRep2022	11	0	0
VERT015	VERT015		0.797958333333333	F	Ukraine	Verteba Cave	GelabertSciRep2022	11	0	0
I14167	I14167		0.628048	M	Czech Republic	Makotrasy	PapacScienceAdvances2021	6	1	1
I14176	I14176		0.636807	M	Czech Republic	Makotrasy	PapacScienceAdvances2021	6	0.133333	2
I23096	I23096		0.687280833333333	F	Hungary	Iváncsa-Lapos	this study	1	0.088889	4
I18114	I18114	gr2-M4	0.709704	M	Romania	Urziceni-Vama	LazaridisAlpaslanRoodenbergScience2022	1	0.333333	7
I7135	I7135	53	0.733987	M	Romania	Urziceni-Vama	LazaridisAlpaslanRoodenbergScience2022	1	0.163636	9
I0449	I0449		0.780427	M	Hungary	Hódmezővásárhely-Gorzsa. grave 18	LipsonNature2017	10	0.095238	2
I18638	I18638	521	0.55202	M	Hungary	Rákóczifalva-Bivaly-Tó Site 8/A	this study	3	0.047619	1
I10011	I10011	54	0.723243	F	Hungary	Tiszapolgár-Basatanya	this study	0	0.311111	14
I20869	I20869	86	0.6677633333	F	Romania	Urziceni-Vama	this study	1	0.153846	14
I14160	I14160	41	0.658371	F	Romania	Urziceni-Vama	LazaridisAlpaslanRoodenbergScience2022	3	0.178571	5
GRG022	GRG022		0.557238	M	France	Yonne. Gurgy "les Noisats"	RivollatScienceAdvance2020	2	0.4	6
N36_noUDG.SG	N36		0.702781	F	Poland	Konary	FernandesScientificReports2018	7	0.333333	2
I20837	I20837	38	0.548325	M	Romania	Urziceni-Vama	this study	0	0.183824	25
I14157	I14157	10	0.646813	F	Romania	Urziceni-Vama	LazaridisAlpaslanRoodenbergScience2022	0	0.2	3
I14175	I14175		0.648989	F	Czech Republic	Makotrasy	PapacScienceAdvances2021	6	0.133333	2
I14163	I14163	21	0.635104	M	Romania	Urziceni-Vama	LazaridisAlpaslanRoodenbergScience2022	0	0.438095	46
I5104.SG	I5104	114	0.910373	M	Hungary	Tiszapolgár-Basatanya	this study	0	0.294118	45
I21895	I21895	88	0.704711	F	Hungary	Tiszapolgár-Basatanya	this study	0	0.274725	25
N27_noUDG.SG	N27		0.719204	M	Poland	Oslonki	FernandesScientificReports2018	7	0	0
N28_noUDG.SG	N28		0.690377	M	Poland	Oslonki	FernandesScientificReports2018	7	0.066667	1
I15617	I15617	67	0.608707	M	Romania	Urziceni-Vama	LazaridisAlpaslanRoodenbergScience2022	1	0.277778	10
BERG157-2.SG	BERG157-2		0.288749	F	France	Grand-Est (East). Bergheim. Saulager	BrunelPNAS2020	21	0	0
I23352	I23352	97	0.7065158333	F	Romania	Urziceni-Vama	this study	0	0.035714	1
I4305	I4305		0.653401	F	France	Clos de Roque	OlaldeNature2018	14	0.333333	1
I4303	I4303		0.613428	M	France	Clos de Roque	OlaldeNature2018	14	0.333333	1
N31_noUDG.SG	N31		0.711056	F	Poland	Oslonki	FernandesScientificReports2018	7	0	0
N42_noUDG.SG	N42		0.362739	F	Poland	Oslonki	FernandesScientificReports2018	7	0	0
I10049	I10049		0.683443333333333	M	Croatia	Potocani	NovakPLoSOne2021	5	0	0
I14165	I14165	51	0.669316	F	Romania	Urziceni-Vama	LazaridisAlpaslanRoodenbergScience2022	1	0.066667	1
I8797	I8797	83	0.709238	M	Hungary	Tiszapolgár-Basatanya	this study	3	0.083333	3
I17915	I17915		0.561999166666667	M	Serbia	Podlokanj	LazaridisAlpaslanRoodenbergScience2022	10	0	0
I14162	I14162	28	0.651682	F	Romania	Urziceni-Vama	LazaridisAlpaslanRoodenbergScience2022	0	0.333333	26
I20806	I20806	11	0.72126	M	Romania	Urziceni-Vama	LazaridisAlpaslanRoodenbergScience2022	0	0.111111	5
I7048	I7048		0.727532	F	Hungary	Albert Falva	this study	1	0.166667	1
I14161	I14161	60	0.642611	M	Romania	Urziceni-Vama	LazaridisAlpaslanRoodenbergScience2022	5	0.089744	7
I7131	I7131	37	0.628082	F	Romania	Urziceni-Vama	LazaridisAlpaslanRoodenbergScience2022	0	0.075758	5
I20834	I20834	81	0.6295566667	M	Romania	Urziceni-Vama	this study	13	0	0
I23120	I23120	46	0.6931716667	F	Romania	Urziceni-Vama	this study	5	0	0
I7129.SG	I7129	29	0.9217691667	F	Romania	Urziceni-Vama	this study	3	0.071429	2
I23348	I23348	84	0.704085	F	Romania	Urziceni-Vama	this study	3	0.2	3
POP13_noUDG.SG	POP13		0.64102	F	Croatia	Osijek. Beli Manastir-Popova zemlja	FreilichPinhasiScientificReports2021	1	0.1	1
I7130.SG	I7130	31	0.9346975	F	Romania	Urziceni-Vama	this study	1	0.071429	2
I10065	I10065		0.640885	F	Croatia	Potocani	NovakPLoSOne2021	4	0.2	3
I14153	I14153	72	0.608217	F	Hungary	Aszód-Papiföldek	this study	0	0.733333	11
I4304	I4304		0.679844	M	France	Clos de Roque	OlaldeNature2018	14	1	1
I7136.SG	I7136	58	0.9363258333	M	Romania	Urziceni-Vama	this study	5	0	0
OBN008	OBN008		0.68859	F	France	Bas-Rhin. Obernai	RivollatScienceAdvance2020	2	0	0
I2431	I2431		0.602832	M	Bulgaria	Ivanovo	MathiesonNature2018	15	0	0
I2424	I2424		0.543151	F	Bulgaria	Smyadovo	MathiesonNature2018	15	0	0
I7046	I7046	Albertfalva	0.722444166666667	F	Hungary	Albert Falva	this study	1	0.032967	3
I21712	I21712	102a	0.6932533333	M	Romania	Urziceni-Vama	this study	1	0	0
I14152	I14152	42	0.646195	F	Hungary	Aszód-Papiföldek	this study	1	0.071429	2
I15620	I15620	32	0.732165	M	Romania	Urziceni-Vama	LazaridisAlpaslanRoodenbergScience2022	0	0.083333	3
I7126.SG	I7126	M5_N	0.927975	M	Romania	Urziceni-Vama	this study	13	0	0
I20835	I20835	82	0.586985	F	Romania	Urziceni-Vama	this study	0	0.107143	3
I14147	I14147	128	0.664721	F	Hungary	Aszód-Papiföldek	this study	20	0.333333	1
I4089.SG	I4089	48	0.8681408333	M	Romania	Urziceni-Vama	this study	3	0	0
I23349	I23349	90	0.70891	F	Romania	Urziceni-Vama	this study	3	0.066667	1
I23122	I23122	57	0.7195775	F	Romania	Urziceni-Vama	this study	3	0	0
I21711	I21711	98	0.5524241667	F	Romania	Urziceni-Vama	this study	3	0.1	1
I14159	I14159	65_1	0.675144	M	Romania	Urziceni-Vama	LazaridisAlpaslanRoodenbergScience2022	1	0	0
I4088	I4088	16	0.582102	F	Romania	Urziceni-Vama	MathiesonNature2018	5	0	0
I2783	I2783		0.531051	M	Hungary	Nemesnádudvar-Papföld. M9/7 lh.	LipsonNature2017	1	0	0
N22_noUDG.SG	N22		0.678913	F	Poland	Brzesc Kujawski	FernandesScientificReports2018	20	0	0
I1907_enhanced	I1907		0.813903333333333	F	Hungary	Enese elkerülő. Kóny-Proletár	this study	1	0.1	1
OBN010	OBN010		0.510147	F	France	Bas-Rhin. Obernai	RivollatScienceAdvance2020	2	0	0
I15619	I15619	65_2	0.604062	M	Romania	Urziceni-Vama	LazaridisAlpaslanRoodenbergScience2022	1	0.066667	1
I15618	I15618	43	0.55745	F	Romania	Urziceni-Vama	LazaridisAlpaslanRoodenbergScience2022	0	0.055556	2
POP19_noUDG.SG	POP19		0.708037	F	Croatia	Osijek. Beli Manastir-Popova zemlja	FreilichPinhasiScientificReports2021	1	0.166667	1
I14149	I14149	215	0.64314	F	Hungary	Aszód-Papiföldek	this study	49	0	0
VERT100B	VERT100		0.7818825	M	Ukraine	Verteba Cave	GelabertSciRep2022	11	0	0
I10294	I10294		0.7152775	M	Croatia	Potocani	NovakPLoSOne2021	4	0.333333	1
I7127	I7127	12	0.738056	M	Romania	Urziceni-Vama	LazaridisAlpaslanRoodenbergScience2022	3	0.055556	2
POP09_noUDG.SG	POP09		0.698739	F	Croatia	Osijek. Beli Manastir-Popova zemlja	FreilichPinhasiScientificReports2021	8	0	0
Schw72-15.SG	Schw72-15		0.210373	M	France	Grand-Est (East). Schwindratzheim. Lotissement Les Terrasses de la Zorn	BrunelPNAS2020	23	0	0
I6677	I6677		0.711927	M	Czech Republic	Bilina	NarasimhanPattersonScience2019	6	0	0
I15030	I15030		0.619043	M	France	Morbihan. Quiberon. Port Blanc	PattersonNature2021	2	0	0
I26741	I26741		0.734087	F	Croatia	Osijek-Hermanov vinograd	PattersonNature2021	27	0	0
I14164	I14164	70	0.596165	F	Romania	Urziceni-Vama	LazaridisAlpaslanRoodenbergScience2022	1	0	0
I10046	I10046		0.560504166666667	M	Croatia	Potocani	NovakPLoSOne2021	4	0	0
I14154	I14154	57	0.631467	F	Hungary	Aszód-Papiföldek	this study	16	0.166667	1
I2430	I2430		0.505152	M	Bulgaria	Smyadovo	MathiesonNature2018	15	0	0
I14169	I14169		0.662012	M	Czech Republic	Makotrasy	PapacScienceAdvances2021	24	0	0
I14173	I14173		0.676624	M	Czech Republic	Makotrasy	PapacScienceAdvances2021	26	0	0
VERT104B	VERT104		0.8459225	M	Ukraine	Verteba Cave	GelabertSciRep2022	28	0	0
I7197	I7197		0.602628	M	Czech Republic	Prague 5. Jinonice. Zahradnictví	OlaldeNature2018	7	0	0
I15621	I15621	25	0.541222	M	Romania	Urziceni-Vama	LazaridisAlpaslanRoodenbergScience2022	0	0.333333	1
I14158	I14158	9A	0.52593	F	Romania	Urziceni-Vama	LazaridisAlpaslanRoodenbergScience2022	29	0	0
N18_noUDG.SG	N18		0.721354	F	Poland	Pikutkowo	FernandesScientificReports2018	2	0	0
I14171	I14171		0.649095	F	Czech Republic	Makotrasy	PapacScienceAdvances2021	6	0.166667	1
I10293	I10293		0.653738333333333	F	Croatia	Potocani	NovakPLoSOne2021	10	0	0
KOB002	KOB002		0.551134	F	Czech Republic	Bohemia. Kolín-Šťáralka	PapacScienceAdvances2021	30	0	0
N20_noUDG.SG	N20		0.467907	M	Poland	Pikutkowo	FernandesScientificReports2018	21	0	0
I14156	I14156	136	0.627671	F	Hungary	Aszód-Papiföldek	this study	19	0	0
I1905_enhanced	I1905		0.607733333333333	M	Hungary	Csabdi-Télizöldes	this study	7	0	0
I4189	I4189		0.636902	F	Hungary	Alsónyék. site 11	LipsonNature2017	12	0	0
I21823	I21823	104	0.59882	F	Romania	Urziceni-Vama	this study	12	0	0
I21713	I21713	103	0.7218425	F	Romania	Urziceni-Vama	this study	0	0.166667	1
TUC007	TUC007		0.67971	F	Czech Republic	Bohemia. Tuchoměřice	PapacScienceAdvances2021	7	0	0
BERG157-7.SG	BERG157-7		0.231443	M	France	Grand-Est (East). Bergheim. Saulager	BrunelPNAS2020	6	0	0
POP06_noUDG.SG	POP06		0.766165	F	Croatia	Osijek. Beli Manastir-Popova zemlja	FreilichPinhasiScientificReports2021	31	0	0
POP33_noUDG.SG	POP33		0.567318	M	Croatia	Osijek. Beli Manastir-Popova zemlja	FreilichPinhasiScientificReports2021	51	0	0
I10751	I10751		0.555907	F	Hungary	Bátaszék. Lajvér	this study	32	0	0
I10070	I10070		0.68833	F	Croatia	Potocani	NovakPLoSOne2021	4	0.666667	4
I5077	I5077		0.691816	M	Croatia	Osijek. Hermanov Vinograd	MathiesonNature2018	19	0	0
I10062	I10062		0.635460833333333	M	Croatia	Potocani	NovakPLoSOne2021	9	0	0
I10048	I10048		0.658130833333333	M	Croatia	Potocani	NovakPLoSOne2021	9	0	0
I10053	I10053		0.518620833333333	M	Croatia	Potocani	NovakPLoSOne2021	4	0	0
I4894	I4894		0.680269	F	Czech Republic	Prague 8. Kobylisy. Ke Stírce Street	OlaldeNature2018	1	0	0
ROS45.SG	ROS45		0.236932	M	France	Grand-Est (East). Rosheim. Rosheim "Mittelfeld" "Rosenmeer"	BrunelPNAS2020	17	0	0
OBN009	OBN009		0.551301	F	France	Bas-Rhin. Obernai	RivollatScienceAdvance2020	17	0	0
I10057	I10057		0.631295	F	Croatia	Potocani	NovakPLoSOne2021	12	0	0
I7049	I7049		0.739257	F	Hungary	Albert Falva	this study	1	0	0
I10054	I10054		0.689719166666667	M	Croatia	Potocani	NovakPLoSOne2021	4	0.133333	2
kol6_noUDG.SG	kol006		0.64792	F	Czech Republic	Kolin	SanchezQuintoPNAS2019	7	0	0
I10063	I10063		0.617445833333333	M	Croatia	Potocani	NovakPLoSOne2021	4	0	0
I2790_enhanced	I2790		0.832834166666667	F	Hungary	Abony-Turjános	this study	1	0	0
I10271	I10271		0.520235833333333	M	Croatia	Potocani	NovakPLoSOne2021	4	0.3	3
I7187	I7187		0.711976	M	Czech Republic	Makotrasy	PapacScienceAdvances2021	6	0	0
I15623	I15623	68	0.539043	M	Romania	Urziceni-Vama	LazaridisAlpaslanRoodenbergScience2022	23	0	0
I4893	I4893		0.683052	M	Czech Republic	Prague 8. Kobylisy. Ke Stírce Street	OlaldeNature2018	9	0	0
I10056	I10056		0.590259166666667	F	Croatia	Potocani	NovakPLoSOne2021	4	0	0
VLI004	VLI004		0.556408	F	Czech Republic	Bohemia. Vliněves	PapacScienceAdvances2021	24	0	0
CRE20D.SG	CRE20D		0.236288	F	France	Occitanie (South). Béziers. Le Crès	BrunelPNAS2020	2	0	0
BERG02-2.SG	BERG02-2		0.291583	F	France	Grand-Est (East). Bergheim. Saulager	BrunelPNAS2020	6	0	0
I10072	I10072		0.644088333333333	M	Croatia	Potocani	NovakPLoSOne2021	3	0	0
I14190	I14190		0.676952	M	Czech Republic	Central Bohemia. Prague 5. Prague-Jinonice (Holman??s Garden Centre)	PattersonNature2021	7	0	0
I20838	I20838	87	0.6599358333	F	Romania	Urziceni-Vama	this study	5	0.1	1
I7128.SG	I7128	13	0.9302216667	F	Romania	Urziceni-Vama	this study	9	0	0
I2791_enhanced	I2791		0.7974075	M	Hungary	Abony-Turjános	this study	22	0	0
I2788	I2788		0.672003333333333	M	Hungary	Abony-Turjános	LipsonNature2017	11	0	0
N19_noUDG.SG	N19		0.731088	F	Poland	Pikutkowo	FernandesScientificReports2018	3	0	0
I10273	I10273		0.519970833333333	F	Croatia	Potocani	NovakPLoSOne2021	4	0.095238	2
HOL001	HOL001		0.725713	F	Czech Republic	Bohemia. Holubice	PapacScienceAdvances2021	6	0	0
I10303	I10303		0.567941666666667	F	Croatia	Potocani	NovakPLoSOne2021	4	0	0
I20868	I20868	83	0.6647416667	M	Romania	Urziceni-Vama	this study	50	1	1
VERT105B	VERT105		0.536421666666667	M	Ukraine	Verteba Cave	GelabertSciRep2022	25	0	0
I10297	I10297		0.746665	F	Croatia	Potocani	NovakPLoSOne2021	16	0	0
I1495	I1495		0.676767	M	Hungary	Apc-Berekalya I	MathiesonNature2015 (capture of same sample shotgunned in Gamba2014)	10	0	0
I14151	I14151	56	0.658846	F	Hungary	Aszód-Papiföldek	this study	16	0	0
I14174	I14174		0.643399	M	Czech Republic	Makotrasy	PapacScienceAdvances2021	6	0	0
I2509	I2509		0.715985	F	Bulgaria	Veliko Tarnovo. Dzhulyunitsa	MathiesonNature2018	9	0	0
POP08_noUDG.SG	POP08		0.644267	F	Croatia	Osijek. Beli Manastir-Popova zemlja	FreilichPinhasiScientificReports2021	33	0	0
I10047	I10047		0.627181666666667	M	Croatia	Potocani	NovakPLoSOne2021	9	0	0
POP12_noUDG.SG	POP12		0.67889	F	Croatia	Osijek. Beli Manastir-Popova zemlja	FreilichPinhasiScientificReports2021	8	0	0
WET370.SG	WET370		0.167963	M	France	Grand-Est (East). Wettolsheim. Wettolsheim	BrunelPNAS2020	34	0	0
I15031	I15031		0.673917	F	France	Morbihan. Quiberon. Port Blanc	PattersonNature2021	35	0	0
I10068	I10068		0.6572475	M	Croatia	Potocani	NovakPLoSOne2021	4	0.266667	4
I10064	I10064		0.534486666666667	F	Croatia	Potocani	NovakPLoSOne2021	9	0	0
I10045	I10045		0.670591666666667	M	Croatia	Potocani	NovakPLoSOne2021	4	0.3	3
I10069	I10069		0.62026	F	Croatia	Potocani	NovakPLoSOne2021	12	0	0
BRZ002	BRZ002		0.51938	F	Czech Republic	Bohemia. Březno u Loun	PapacScienceAdvances2021	22	0	0
VERT030	VERT030		0.700599166666667	M	Ukraine	Verteba Cave	GelabertSciRep2022	11	0	0
I14168	I14168		0.605021	F	Czech Republic	Makotrasy	PapacScienceAdvances2021	36	0	0
ROS78.SG	ROS78		0.351876	M	France	Grand-Est (East). Rosheim. Rosheim "Mittelfeld" "Rosenmeer"	BrunelPNAS2020	17	0	0
I14170	I14170		0.654577	M	Czech Republic	Makotrasy	PapacScienceAdvances2021	6	0	0
I15029	I15029		0.671212	M	France	Morbihan. Quiberon. Port Blanc	PattersonNature2021	37	0	0
I7132.SG	I7132	39	0.9313883333	F	Romania	Urziceni-Vama	this study	38	0	0
I18115	I18115	23	0.772033	F	Romania	Urziceni-Vama	LazaridisAlpaslanRoodenbergScience2022	39	0	0
I2519	I2519		0.637226	F	Bulgaria	Veliko Tarnovo. Dzhulyunitsa	MathiesonNature2018	40	0	0
I2427	I2427		0.550618	F	Bulgaria	Sushina	MathiesonNature2018	41	0	0
POP14_noUDG.SG	POP14		0.739373	F	Croatia	Osijek. Beli Manastir-Popova zemlja	FreilichPinhasiScientificReports2021	42	0	0
I13838	I13838		0.698660833333333	M	Albania	Tren cave (Southeast	LazaridisAlpaslanRoodenbergScience2022	43	0	0
I14172	I14172		0.660068	F	Czech Republic	Makotrasy	PapacScienceAdvances2021	6	0	0
I10061	I10061		0.569504166666667	M	Croatia	Potocani	NovakPLoSOne2021	4	0.166667	1
I23121	I23121	47	0.6985716667	M	Romania	Urziceni-Vama	this study	44	0	0
POP36_noUDG.SG	POP36		0.608742	M	Croatia	Osijek. Beli Manastir-Popova zemlja	FreilichPinhasiScientificReports2021	45	0	0
I15032	I15032		0.671818333333333	M	France	Morbihan	PattersonNature2021	46	0	0
I20832	I20832	94	0.6529366667	F	Romania	Urziceni-Vama	this study	47	0	0
I20502	I20502		0.645341666666667	M	Croatia	Dakovo - Franjevac. 2007	LazaridisAlpaslanRoodenbergScience2022	48	0	0
I5110.SG	I5110	618	0.867031666666667	M	Hungary	Polgár-Csőszhalom	this study	0	0.161905	17
I5115.SG	I5115	619	0.8965825	F	Hungary	Polgár-Csőszhalom	this study	0	0.127273	7
I5109.SG	I5109	836	0.891754166666667	F	Hungary	Polgár-Csőszhalom	this study	0	0.25	34
I10149	I10149	610	0.595115	F	Hungary	Polgár-Csőszhalom	this study	0	0.21978	20
I16560.SG	I16560	39/41	0.569768333333333	M	Hungary	Polgár-Nagy-Kasziba	this study	0	0.324675	75
I5114.SG	I5114	886	0.91347	F	Hungary	Polgár-Csőszhalom	this study	0	0.127273	7
I16559.SG	I16559	498	0.620018333333333	F	Hungary	Polgár-Csőszhalom	this study	0	0.178571	5
I16550.SG	I16550	405	0.638936666666667	M	Hungary	Polgár-Csőszhalom	this study	0	0.181818	10
I16530.SG	I16530	921	0.697955833333333	M	Hungary	Polgár-Csőszhalom	this study	0	0.116667	14
I18694	I18694	347	0.518611666666667	F	Hungary	Polgár-Csőszhalom	this study	0	0.380952	8
I10134	I10134	852	0.674905833333333	F	Hungary	Polgár-Csőszhalom	this study	0	0.227941	31
I10129	I10129	474	0.681836666666667	F	Hungary	Polgár-Csőszhalom	this study	0	0.2	38
I10015	I10015	362	0.727044166666667	F	Hungary	Polgár-Csőszhalom	this study	0	0.202614	31
I10131	I10131	138	0.693519166666667	F	Hungary	Polgár-Csőszhalom	this study	0	0.291667	35
I10017	I10017	421	0.731594166666667	F	Hungary	Polgár-Csőszhalom	this study	0	0.183824	25
I10130	I10130	406	0.686995833333333	M	Hungary	Polgár-Csőszhalom	this study	0	0.314286	33
I16542.SG	I16542	297	0.4955875	F	Hungary	Polgár-Csőszhalom	this study	0	0.066667	1
I10013	I10013	86	0.7255775	M	Hungary	Polgár-Csőszhalom	this study	0	0.107143	3
I10132	I10132	785	0.668791666666667	M	Hungary	Polgár-Csőszhalom	this study	0	0.5	5
I10133	I10133	936	0.688164166666667	M	Hungary	Polgár-Csőszhalom	this study	0	0.2	9
I18692	I18692	197	0.502076666666667	M	Hungary	Polgár-Csőszhalom	this study	13	0.3	3
I10357	I10357	262	0.577960833333333	M	Hungary	Polgár-Csőszhalom	this study	0	0.1	1
I16541.SG	I16541	145	0.642514166666667	M	Hungary	Polgár-Csőszhalom	this study	0	0.333333	5
I10014	I10014	473	0.720759166666667	F	Hungary	Polgár-Csőszhalom	this study	0	0.333333	26
I10016	I10016	214	0.737943333333333	M	Hungary	Polgár-Csőszhalom	this study	0	0.19697	13
I16543.SG	I16543	547	0.701223333333333	M	Hungary	Polgár-Csőszhalom	this study	0	0.07619	8
I29887	I29887	70?	0.8028325	F	Hungary	Polgár-Csőszhalom	this study	0	0.333333	15
References:
1. BrunelPNAS2020: Brunel, S. et al. Ancient genomes from present-day France unveil 7,000 years of its demographic history. Proc. Natl Acad. Sci. USA 117, 12791–12798 (2020).
2. FernandesScientificReports2018: Fernandes, D. M. et al. A genomic Neolithic time transect of hunter-farmer admixture in central Poland. Sci. Rep. 8, 14879 (2018).
3. FreilichPinhasiScientificReports2021: Freilich, S. et al. Reconstructing genetic histories and social organisation in Neolithic and Bronze Age Croatia. Sci. Rep. 11, 94932 (2021).
4. GelabertSciRep2022: Gelabert, P. et al. Genomes from Verteba cave suggest diversity within the Trypillians in Ukraine. Sci. Rep. 12, 7242 (2022).
5. HarneyCheronetGenomeResearch2021: Harney, É. et al. A minimally destructive protocol for DNA extraction from ancient teeth. Genome Res. 31, 1–9 (2021).
6. LazaridisAlpaslanRoodenbergScience2022: Lazaridis, I. et al. Ancient DNA from Mesopotamia suggests distinct Pre-Pottery and Pottery Neolithic migrations into Anatolia. Science 377, 982–987 (2022).
7. LipsonNature2017: Lipson, M. et al. Parallel palaeogenomic transects reveal complex genetic history of early European farmers. Nature 551, 368–372 (2017).
8. MathiesonNature2018: Mathieson, I. et al. The genomic history of southeastern Europe. Nature 555, 197–203 (2018).
9. NarasimhanPattersonScience2019: Narasimhan, V. M. et al. The formation of human populations in South and Central Asia. Science 365, eaat7487 (2019).
10. NovakPLoSOne2021: Novak, M. et al. Genome-wide analysis of nearly all the victims of a 6200-year-old massacre. PLoS One 16, e0247332 (2021).
11. OlaldeNature2018: Olalde, I. et al. The Beaker phenomenon and the genomic transformation of northwest Europe. Nature 555, 190–196 (2018).
12. PapacScienceAdvances2021: Papac, L. et al. Dynamic changes in genomic and social structures in third millennium BCE central Europe. Sci. Adv. 7, eabi6941 (2021).
13. PattersonNature2021: Patterson, N. et al. Large-scale migration into Britain during the Middle to Late Bronze Age. Nature 601, 588–594 (2022).
14. RivollatScienceAdvance2020: Rivollat, M. et al. Ancient genome-wide DNA from France highlights the complexity of interactions between Mesolithic hunter-gatherers and Neolithic farmers. Sci. Adv. 6, eaaz5344 (2020).
