## Supplementary Data 8 for "Ancient DNA reveals diverse community organizations in the 5th millennium BCE Carpathian Basin"

### Sheet: 8_IBD_stat
Supplementary Data 8: IBD statistics.
Supplementary Data 8A1							Supplementary Data 8A2	Pottery style specific degree centrality comparisons:
Basis of the calculations where data presented in Fig. 4A. Table S7. n IBD=12cM filtered								Urziceni_Bodrogk	Urziceni_Salcuta
		Aszód	Csőszhalom	Basatanya	Urziceni		Number of Nodes	48	14
	Average Within-Site/modul Degree Centrality (kw), normalized by dividing sums by node counts	0.0111940298507462	0.0498564867967853	0.0871299579450812	0.031094527363184		Within-Site Degree Centrality (Mean ± Std)	2.45833 ± 2.03123	0.42857 ± 0.64621
	Average Between-Site/modul Degree Centrality (kB), normalized by dividing sums by node counts	0.0347014925373134	0.0583494046620828	0.065881037848731	0.0446297922153936		Between-Site Degree Centrality (Mean ± Std)	3.75000 ± 2.97865	5.92857 ± 4.90626
	kB/k	0.961538461538461	0.732510288065843	0.566985645933014	0.686868686868686		Welch's t-test (t. p)
	kw/k	0.0384615384615384	0.267489711934156	0.433014354066985	0.313131313131313		Within-Site Degree centrality difference:	t = 5.9652. p = 0.0000
	Normalized kB/k (This step divides the ratio by the number of nodes in a site)	0.1373	0.02817	0.01955	0.0109		Between-Site Degree centrality difference:	t = -1.5787. p = 0.1341
	Graph density (how close the network is to being a complete graph)		0.365	0.446	0.125
	Average clustering coefficient Within-Site/modul (measures how connected a node’s neighbors are to one another)		0.456	0.602	0.228		kB style	180	83
	Average degree (mean number of connections (edges) per node in the graph)		9.481	12.483	2.906		kW style	118	6
							kB/k	0.604026845637583	0.932584269662921	Two-Proportion z-test: z = -5.8288. p = 0.0000		Fisher's Exact Test: p = 0.0000
								Basatanya_Bodrogk	Basatanya_Tiszapolgar
							Number of Nodes	10	17
							kB style	147	241
							kW style	50	118
							k	197	359
							Ratio kB/k	0.746192893401015	0.671309192200557	Two-Proportion z-test: z = 1.8392. p = 0.0659		Fisher's Exact Test: p = 0.0675
Supplementary Data 8B											Proportions of Within-Site Clique Nodes (for Table 1 in the main text)
Clique-based calculations, presented in Supplementary Figure 13C											prop_urziceni_within = urziceni_within / (urziceni_within + urziceni_between)
	Site	Sex	Within-Site Clique Node Count	Between-Site Clique Node Count	Total	Within-Site Clique Node Ratio per Total	Between-Site Clique Node Ratio per Total	Chi-squared Statistic	P-value		prop_basatanya_within = basatanya_within / (basatanya_within + basatanya_between)
	Urziceni	M	24	61	85	0.282352941176471	0.717647058823529	1.4479	0.2289
	Urziceni	F	26	41	67	0.388059701492537	0.611940298507463				Combined proportion for Within-Site
	Basatanya	M	237	198	435	0.544827586206897	0.455172413793103	8.4853	0.0036		combined_prop_within = (urziceni_within + basatanya_within) / (urziceni_within + urziceni_between + basatanya_within + basatanya_between)
	Basatanya	F	186	234	420	0.442857142857143	0.557142857142857
	Csoszhalom	M	39	41	80	0.4875	0.5125	10.0698	0.0015		Standard error for Within-Site
	Csoszhalom	F	36	100	136	0.264705882352941	0.735294117647059				se_within = ((combined_prop_within * (1 - combined_prop_within)) * (1 / (urziceni_within + urziceni_between) + 1 / (basatanya_within + basatanya_between))) ** 0.5
	Gurgy	M	24	17	41	0.585365853658537	0.414634146341463	0.0022	0.9622
	Gurgy	F	21	13	34	0.617647058823529	0.382352941176471				Z-score for Within-Site
	Aszod	M	0	0	0	0	0	..	..		z_score_within = (prop_basatanya_within - prop_urziceni_within) / se_within
	Aszod	F	0	6	6	0	1
											P-value for the two-tailed test for Within-Site
Supplementary Data 8C											p_value_within = 2 * norm.sf(abs(z_score_within))
Data corresponding to Supplementary Figure 7:
Id	Degree Centrality	Within Strength	Between Strength	Site	Sex						z_score_within	3.7737692429925
I5102.SG	0.211864406779661	503.27781	98.699394	Basatanya	M						p_value_within	0.000160799503888628
I10006	0.220338983050847	457.974716	150.01179	Basatanya	F
I10007	0.194915254237288	1417.949516	155.847597	Basatanya	M
I21849	0.23728813559322	922.321917	213.791481	Basatanya	M
I10009	0.169491525423729	1463.92149	59.265901	Basatanya	M
I10356	0.26271186440678	1415.410693	249.087969	Basatanya	F
I8799	0.203389830508475	938.532296	137.536599	Basatanya	M
I10010	0.220338983050847	996.890506	138.410213	Basatanya	M
I10012	0.228813559322034	1073.950882	161.929581	Basatanya	F
I8794	0.152542372881356	900.018791	97.319997	Basatanya	M
I10008	0.152542372881356	1028.133396	80.054101	Basatanya	M
I5099.SG	0.169491525423729	1034.9981	139.729892	Basatanya	F
I5107.SG	0.211864406779661	545.842086	138.352209	Basatanya	F
I8793	0.177966101694915	945.432689	151.028706	Basatanya	M
I21848	0.161016949152542	307.483635	57.744301	Basatanya	M
I5105	0.0423728813559322	56.790403	31.316107	Basatanya	M
I8796	0.0677966101694915	212.030397	61.303509	Basatanya	F
I10005	0.0254237288135593	18.361199	31.007401	Basatanya	M
I21910	0.220338983050847	690.567805	98.668784	Basatanya	F
I5101.SG	0.14406779661017	253.040915	73.661513	Basatanya	F
I5108.SG	0.152542372881356	184.928093	186.687395	Basatanya	F
I21896	0.194915254237288	483.065206	197.151803	Basatanya	F
I5100.SG	0.186440677966102	299.198002	119.335196	Basatanya	F
I8798	0.152542372881356	250.999903	88.518778	Basatanya	F
I8795	0.186440677966102	660.197003	117.898503	Basatanya	M
I10011	0.0677966101694915	80.859402	52.788305	Basatanya	F
I5104.SG	0.152542372881356	152.240303	135.514902	Basatanya	M
I21895	0.11864406779661	188.83711	81.5579	Basatanya	F
I8797	0.0423728813559322	0	70.5992	Basatanya	M
I5110.SG	0.110169491525424	219.862792	64.536095	Csoszhalom	M
I5115.SG	0.076271186440678	51.502001	115.373274	Csoszhalom	F
I5109.SG	0.127118644067797	154.226693	177.067295	Csoszhalom	F
I10149	0.0932203389830509	62.979295	122.214565	Csoszhalom	F
I16560.SG	0.169491525423729	0	388.58851	Polgar-Nagy-Kasziba	M
I5114.SG	0.0847457627118644	110.615712	71.013796	Csoszhalom	F
I16559.SG	0.0593220338983051	111.615605	28.396901	Csoszhalom	F
I16550.SG	0.0847457627118644	236.375089	0	Csoszhalom	M
I16530.SG	0.101694915254237	167.520792	93.748908	Csoszhalom	M
I18694	0.0593220338983051	70.714593	56.258094	Csoszhalom	F
I10134	0.135593220338983	181.68501	167.491895	Csoszhalom	F
I10129	0.152542372881356	318.44011	141.041385	Csoszhalom	F
I10015	0.127118644067797	166.28409	98.714814	Csoszhalom	F
I10131	0.127118644067797	440.670167	109.147596	Csoszhalom	F
I10017	0.11864406779661	139.990903	123.624295	Csoszhalom	F
I10130	0.127118644067797	103.509398	188.449203	Csoszhalom	M
I16542.SG	0.0508474576271187	132.824302	62.585116	Csoszhalom	F
I29887	0.076271186440678	136.3336	65.745699	Csoszhalom	F
I10013	0.0677966101694915	95.347992	65.2484	Csoszhalom	M
I10132	0.0423728813559322	16.223383	59.295783	Csoszhalom	M
I10133	0.076271186440678	139.987898	48.079897	Csoszhalom	M
I18692	0.0423728813559322	0	79.393893	Csoszhalom	M
I10357	0.0423728813559322	31.387597	57.534098	Csoszhalom	M
I16541.SG	0.0508474576271187	347.196014	24.254906	Csoszhalom	M
I10014	0.110169491525424	229.381805	158.542101	Csoszhalom	F
I10016	0.0847457627118644	627.6434	77.989315	Csoszhalom	M
I16543.SG	0.11864406779661	294.664877	84.722894	Csoszhalom	M
I20809	0.00847457627118644	283.700303	0	Urziceni	F
I23118	0.0169491525423729	283.700303	17.969599	Urziceni	F
I18116	0.0423728813559322	268.813793	51.934707	Urziceni	M
I22561	0.0423728813559322	296.825887	25.776207	Urziceni	M
I11906	0.0508474576271187	253.65841	28.743601	Urziceni	M
I7134.SG	0.0508474576271187	248.439808	29.801392	Urziceni	M
I7133.SG	0.0677966101694915	338.644989	32.229305	Urziceni	F
I15622	0.0677966101694915	379.843592	32.203997	Urziceni	F
I11902	0.0677966101694915	282.383106	29.561299	Urziceni	M
I23119	0.0508474576271187	226.816194	58.316695	Urziceni	F
I20810	0.0508474576271187	166.643403	0	Urziceni	F
I7137.SG	0.0932203389830509	44.597101	237.823708	Urziceni	M
I14166	0.0593220338983051	101.2905	45.214587	Urziceni	F
I23123	0.0338983050847458	162.303892	0	Urziceni	M
I15616	0.0932203389830509	124.183386	40.327007	Urziceni	M
I20836	0.0169491525423729	54.098004	0	Urziceni	F
I23351	0.0254237288135593	69.487089	19.011199	Urziceni	F
I18114	0.0423728813559322	530.263988	13.958895	Urziceni	M
I7135	0.0677966101694915	554.415899	26.315695	Urziceni	M
I20869	0.0932203389830509	115.845179	63.930643	Urziceni	F
I14160	0.0593220338983051	40.519608	62.963795	Urziceni	F
I20837	0.135593220338983	83.807193	196.230665	Urziceni	M
I14157	0.0423728813559322	12.995502	83.6337	Urziceni	F
I14163	0.11864406779661	12.022591	222.767013	Urziceni	M
I15617	0.0423728813559322	472.715797	0	Urziceni	M
I23352	0.0593220338983051	31.43459	75.032208	Urziceni	F
I14165	0.0254237288135593	30.320495	16.133398	Urziceni	F
I14162	0.101694915254237	29.497797	157.141205	Urziceni	F
I20806	0.0593220338983051	94.868994	79.912007	Urziceni	M
I14161	0.0932203389830509	163.944299	15.689802	Urziceni	M
I7131	0.0847457627118644	270.970194	85.073712	Urziceni	F
I20834	0.0169491525423729	12.525296	13.115597	Urziceni	M
I23120	0.0254237288135593	68.983299	25.929302	Urziceni	F
I7129.SG	0.0508474576271187	58.94371	37.276095	Urziceni	F
I23348	0.0338983050847458	43.798608	12.750101	Urziceni	F
I7130.SG	0.0423728813559322	70.405304	13.729501	Urziceni	F
I7136.SG	0.0254237288135593	40.945793	0	Urziceni	M
I21712	0.0169491525423729	25.622803	0	Urziceni	M
I15620	0.0677966101694915	150.239394	15.137801	Urziceni	M
I7126.SG	0.0254237288135593	12.525296	36.7194	Urziceni	M
I20835	0.0677966101694915	160.363413	38.903198	Urziceni	F
I4089.SG	0.0593220338983051	87.56681	16.042301	Urziceni	M
I23349	0.0338983050847458	26.207507	24.424303	Urziceni	F
I23122	0.00847457627118644	0	13.614702	Urziceni	F
I21711	0.0338983050847458	29.012704	47.401499	Urziceni	F
I14159	0.00847457627118644	15.555197	0	Urziceni	M
I4088	0.0254237288135593	36.919203	14.608991	Urziceni	F
I15619	0.0254237288135593	42.086297	13.9524	Urziceni	M
I15618	0.0677966101694915	73.126796	55.133592	Urziceni	F
I7127	0.0508474576271187	93.963889	15.295702	Urziceni	M
I14164	0.00847457627118644	19.729805	0	Urziceni	F
I15621	0.0254237288135593	35.506	32.867098	Urziceni	M
I14158	0	0	0	Urziceni	F
I21823	0	0	0	Urziceni	F
I21713	0.0254237288135593	246.027689	0	Urziceni	F
I15623	0	0	0	Urziceni	M
I20838	0.0338983050847458	60.242999	0	Urziceni	F
I7128.SG	0.00847457627118644	13.164598	0	Urziceni	F
I20868	0.0169491525423729	0	24.927701	Urziceni	M
I7132.SG	0	0	0	Urziceni	F
I18115	0	0	0	Urziceni	F
I23121	0	0	0	Urziceni	M
I20832	0	0	0	Urziceni	F
Kruskal-Wallis test statistic fro Degree-Centrality distribution among the 3 groups:			60.89386217271755	p-value: 5.985023201184328e-14
