## Supplementary Data 9 for "Ancient DNA reveals diverse community organizations in the 5th millennium BCE Carpathian Basin"

### Sheet: 9-IBD_cliques
Supplementary Data 9. IBD cliques, counted based on the graph shown in Figure 4A. The network highlighting the cliques are shown in Supplementary Figure 13.
number of clique	ID_1	Site_1	ID_2	Site_2	ID_3	Site_3	ID_4	Site_4	ID_5	Site_5	ID_6	Site_6	ID_7	Site_7	ID_8	Site_8	ID_9	Site_9
1	I10045	Potocani	I10271	Potocani	I10068	Potocani	I10070	Potocani
2	I14154	Aszod	I16530.SG	Csoszhalom	I10129	Csoszhalom
3	I15617	Urziceni	I1907_enhanced	Enese elkerülő	I18114	Urziceni
4	I15617	Urziceni	I7135	Urziceni	I7048	Albert Falva
5	I15617	Urziceni	I7135	Urziceni	I18114	Urziceni	I23096	Ivancsa-Lapos
6	I15617	Urziceni	I7135	Urziceni	I18114	Urziceni	I14161	Urziceni
7	I15617	Urziceni	I7135	Urziceni	I14152	Aszod
8	I15617	Urziceni	I7135	Urziceni	I15619	Urziceni
9	I15617	Urziceni	I7135	Urziceni	I20869	Urziceni
10	GRG022	Gurgy	GRG008	Gurgy	GRG043	Gurgy
11	GRG022	Gurgy	GRG008	Gurgy	BUCH2.SG	France_GrandEst_MN.SG	GRG003	Gurgy
12	GRG022	Gurgy	GRG008	Gurgy	BUCH2.SG	France_GrandEst_MN.SG	GRG019	Gurgy
13	I20810	Urziceni	I7133.SG	Urziceni	I15622	Urziceni	I14161	Urziceni
14	I20810	Urziceni	I11902	Urziceni	I15616	Urziceni
15	POP07_noUDG.SG	Osijek. Beli Manastir-Popova zemlja	POP02_noUDG.SG	Osijek. Beli Manastir-Popova zemlja	POP05_noUDG.SG	Osijek. Beli Manastir-Popova zemlja	POP04_noUDG.SG	Osijek. Beli Manastir-Popova zemlja	POP24_noUDG.SG	Osijek. Beli Manastir-Popova zemlja
16	I21896	Basatanya	I23348	Urziceni	I20837	Urziceni
17	I21896	Basatanya	POP19_noUDG.SG	Osijek. Beli Manastir-Popova zemlja	I8798	Basatanya
18	I21896	Basatanya	I5102.SG	Basatanya	I10017	Csoszhalom
19	I21896	Basatanya	I5102.SG	Basatanya	I8798	Basatanya	I5100.SG	Basatanya	I10006	Basatanya
20	I21896	Basatanya	I5102.SG	Basatanya	I8798	Basatanya	I5109.SG	Csoszhalom
21	I21896	Basatanya	I5102.SG	Basatanya	I5109.SG	Csoszhalom	I5107.SG	Basatanya	I16560.SG	Polgar-Nagy-Kasziba
22	I21896	Basatanya	I5102.SG	Basatanya	I5099.SG	Basatanya	I5100.SG	Basatanya	I10006	Basatanya
23	I21896	Basatanya	I5102.SG	Basatanya	I5099.SG	Basatanya	I8793	Basatanya	I5107.SG	Basatanya	I16560.SG	Polgar-Nagy-Kasziba
24	I21896	Basatanya	I5102.SG	Basatanya	I5099.SG	Basatanya	I8793	Basatanya	I5107.SG	Basatanya	I8794	Basatanya
25	I21896	Basatanya	I5102.SG	Basatanya	I5099.SG	Basatanya	I8793	Basatanya	I10006	Basatanya	I8794	Basatanya
26	I21896	Basatanya	I10006	Basatanya	I10131	Csoszhalom
27	I21896	Basatanya	I10006	Basatanya	I5101.SG	Basatanya	I8798	Basatanya	I5100.SG	Basatanya
28	I21896	Basatanya	I21910	Basatanya	I10017	Csoszhalom	I10131	Csoszhalom	I10130	Csoszhalom
29	I21896	Basatanya	I21910	Basatanya	I10130	Csoszhalom	I5100.SG	Basatanya
30	I21896	Basatanya	I21910	Basatanya	I10130	Csoszhalom	I8793	Basatanya
31	I21896	Basatanya	I21910	Basatanya	I5107.SG	Basatanya	I8793	Basatanya	I5099.SG	Basatanya	I16560.SG	Polgar-Nagy-Kasziba
32	I21896	Basatanya	I21910	Basatanya	I5107.SG	Basatanya	I8793	Basatanya	I5099.SG	Basatanya	I8794	Basatanya
33	I21896	Basatanya	I21910	Basatanya	I5107.SG	Basatanya	I5101.SG	Basatanya
34	I21896	Basatanya	I21910	Basatanya	I8798	Basatanya	I5100.SG	Basatanya	I5101.SG	Basatanya
35	I21896	Basatanya	I21910	Basatanya	POP04_noUDG.SG	Osijek. Beli Manastir-Popova zemlja
36	I21896	Basatanya	I21910	Basatanya	I20837	Urziceni	I10131	Csoszhalom
37	I21896	Basatanya	I21910	Basatanya	I20837	Urziceni	I5100.SG	Basatanya
38	I21896	Basatanya	I21910	Basatanya	I5100.SG	Basatanya	I5099.SG	Basatanya
39	I21896	Basatanya	I21910	Basatanya	I14160	Urziceni
40	I21896	Basatanya	I5110.SG	Csoszhalom	I5107.SG	Basatanya	I10134	Csoszhalom
41	I21896	Basatanya	I10134	Csoszhalom	I5107.SG	Basatanya	I5101.SG	Basatanya
42	I21896	Basatanya	I10134	Csoszhalom	I10013	Csoszhalom
43	I21896	Basatanya	I5109.SG	Csoszhalom	I10013	Csoszhalom
44	I21896	Basatanya	I14163	Urziceni	I5100.SG	Basatanya	I5099.SG	Basatanya
45	I21896	Basatanya	I14163	Urziceni	I5100.SG	Basatanya	I10130	Csoszhalom
46	I21896	Basatanya	I14163	Urziceni	I8793	Basatanya	I5099.SG	Basatanya	I5107.SG	Basatanya	I16560.SG	Polgar-Nagy-Kasziba
47	I21896	Basatanya	I14163	Urziceni	I8793	Basatanya	I10130	Csoszhalom
48	I21896	Basatanya	I10016	Csoszhalom	I10131	Csoszhalom	I20837	Urziceni
49	I5109.SG	Csoszhalom	I5102.SG	Basatanya	I10007	Basatanya	I8798	Basatanya	I21849	Basatanya
50	I5109.SG	Csoszhalom	I5102.SG	Basatanya	I10007	Basatanya	I8795	Basatanya
51	I5109.SG	Csoszhalom	I5102.SG	Basatanya	I5107.SG	Basatanya	I29888	Polgar-Nagykasziba	I16560.SG	Polgar-Nagy-Kasziba
52	I5109.SG	Csoszhalom	I5102.SG	Basatanya	I5107.SG	Basatanya	I29888	Polgar-Nagykasziba	I8795	Basatanya
53	I5109.SG	Csoszhalom	I5102.SG	Basatanya	I5107.SG	Basatanya	I21849	Basatanya	I16560.SG	Polgar-Nagy-Kasziba
54	I5109.SG	Csoszhalom	I5102.SG	Basatanya	I8798	Basatanya	I29888	Polgar-Nagykasziba
55	I5109.SG	Csoszhalom	I10129	Csoszhalom	I10149	Csoszhalom
56	I5109.SG	Csoszhalom	I10129	Csoszhalom	I10007	Basatanya
57	I5109.SG	Csoszhalom	I14147	Aszod	I10149	Csoszhalom
58	I5109.SG	Csoszhalom	I10149	Csoszhalom	I21849	Basatanya	I16560.SG	Polgar-Nagy-Kasziba
59	I5109.SG	Csoszhalom	I16550.SG	Csoszhalom	I18694	Csoszhalom
60	I5109.SG	Csoszhalom	I18694	Csoszhalom	I5107.SG	Basatanya	I21849	Basatanya
61	I5109.SG	Csoszhalom	I21895	Basatanya	I5107.SG	Basatanya
62	I5109.SG	Csoszhalom	I21895	Basatanya	I8798	Basatanya
63	I10070	Potocani	I10065	Potocani	I10068	Potocani
64	I10356	Basatanya	I10012	Basatanya	I10006	Basatanya	I10149	Csoszhalom
65	I10356	Basatanya	I10012	Basatanya	I10006	Basatanya	I5102.SG	Basatanya	I10010	Basatanya	I8799	Basatanya	I10009	Basatanya	I10008	Basatanya
66	I10356	Basatanya	I10012	Basatanya	I10006	Basatanya	I5102.SG	Basatanya	I10010	Basatanya	I8799	Basatanya	I8795	Basatanya
67	I10356	Basatanya	I10012	Basatanya	I5107.SG	Basatanya	I21895	Basatanya	I10009	Basatanya	I10008	Basatanya
68	I10356	Basatanya	I10012	Basatanya	I5107.SG	Basatanya	I29887	Csoszhalom	I10134	Csoszhalom
69	I10356	Basatanya	I10012	Basatanya	I5107.SG	Basatanya	I5102.SG	Basatanya	I10010	Basatanya	I10009	Basatanya	I21849	Basatanya	I16560.SG	Polgar-Nagy-Kasziba
70	I10356	Basatanya	I10012	Basatanya	I5107.SG	Basatanya	I5102.SG	Basatanya	I10010	Basatanya	I10009	Basatanya	I21849	Basatanya	I10008	Basatanya
71	I10356	Basatanya	I10012	Basatanya	I5107.SG	Basatanya	I5102.SG	Basatanya	I10010	Basatanya	I8795	Basatanya
72	I10356	Basatanya	I10012	Basatanya	I10149	Csoszhalom	I16560.SG	Polgar-Nagy-Kasziba	I21849	Basatanya
73	I10356	Basatanya	I10012	Basatanya	I10132	Csoszhalom	I10008	Basatanya
74	I10356	Basatanya	I10012	Basatanya	I5108.SG	Basatanya	I20837	Urziceni
75	I10356	Basatanya	I10012	Basatanya	I5108.SG	Basatanya	I10009	Basatanya	I21895	Basatanya
76	I10356	Basatanya	I10012	Basatanya	I5108.SG	Basatanya	I10009	Basatanya	I5102.SG	Basatanya
77	I10356	Basatanya	I10012	Basatanya	I7134.SG	Urziceni	I11906	Urziceni
78	I10356	Basatanya	I10012	Basatanya	I20837	Urziceni	I21849	Basatanya
79	I10356	Basatanya	I10012	Basatanya	I8799	Basatanya	I21849	Basatanya	I10009	Basatanya	I5102.SG	Basatanya	I10008	Basatanya	I10010	Basatanya
80	I10356	Basatanya	I10012	Basatanya	I8799	Basatanya	I10134	Csoszhalom
81	I10356	Basatanya	I10129	Csoszhalom	I10149	Csoszhalom
82	I10356	Basatanya	I10129	Csoszhalom	I10014	Csoszhalom	I20837	Urziceni	I10131	Csoszhalom
83	I10356	Basatanya	I10129	Csoszhalom	I10014	Csoszhalom	I10010	Basatanya	I10131	Csoszhalom
84	I10356	Basatanya	I10129	Csoszhalom	I10014	Csoszhalom	I10010	Basatanya	I10007	Basatanya	I10008	Basatanya	I8799	Basatanya
85	I10356	Basatanya	I14153	Aszod	I10010	Basatanya	I10007	Basatanya	I10009	Basatanya	I8799	Basatanya
86	I10356	Basatanya	I8798	Basatanya	I21895	Basatanya	I5100.SG	Basatanya
87	I10356	Basatanya	I8798	Basatanya	I8799	Basatanya	I10007	Basatanya	I21910	Basatanya	I5100.SG	Basatanya
88	I10356	Basatanya	I8798	Basatanya	I8799	Basatanya	I10007	Basatanya	I21910	Basatanya	I21849	Basatanya
89	I10356	Basatanya	I8798	Basatanya	I8799	Basatanya	I10007	Basatanya	I5102.SG	Basatanya	I5100.SG	Basatanya	I10006	Basatanya
90	I10356	Basatanya	I8798	Basatanya	I8799	Basatanya	I10007	Basatanya	I5102.SG	Basatanya	I14162	Urziceni
91	I10356	Basatanya	I8798	Basatanya	I8799	Basatanya	I10007	Basatanya	I5102.SG	Basatanya	I21849	Basatanya
92	I10356	Basatanya	I21910	Basatanya	I20837	Urziceni	I10131	Csoszhalom
93	I10356	Basatanya	I21910	Basatanya	I20837	Urziceni	I5100.SG	Basatanya
94	I10356	Basatanya	I21910	Basatanya	I20837	Urziceni	I21849	Basatanya
95	I10356	Basatanya	I21910	Basatanya	I10010	Basatanya	I10131	Csoszhalom
96	I10356	Basatanya	I21910	Basatanya	I10010	Basatanya	I10009	Basatanya	I16560.SG	Polgar-Nagy-Kasziba	I5107.SG	Basatanya	I21849	Basatanya
97	I10356	Basatanya	I21910	Basatanya	I10010	Basatanya	I10009	Basatanya	I10008	Basatanya	I5107.SG	Basatanya	I21849	Basatanya
98	I10356	Basatanya	I21910	Basatanya	I10010	Basatanya	I10009	Basatanya	I10008	Basatanya	I8799	Basatanya	I10007	Basatanya	I5100.SG	Basatanya
99	I10356	Basatanya	I21910	Basatanya	I10010	Basatanya	I10009	Basatanya	I10008	Basatanya	I8799	Basatanya	I10007	Basatanya	I21849	Basatanya
100	I10356	Basatanya	I21910	Basatanya	I10010	Basatanya	I8795	Basatanya	I5107.SG	Basatanya
101	I10356	Basatanya	I21910	Basatanya	I10010	Basatanya	I8795	Basatanya	I5100.SG	Basatanya	I10007	Basatanya	I8799	Basatanya
102	I10356	Basatanya	I10015	Csoszhalom	I10149	Csoszhalom	I10006	Basatanya
103	I10356	Basatanya	I10015	Csoszhalom	I10149	Csoszhalom	I21849	Basatanya
104	I10356	Basatanya	I10015	Csoszhalom	I10131	Csoszhalom	I10006	Basatanya
105	I10356	Basatanya	I10015	Csoszhalom	I5102.SG	Basatanya	I5107.SG	Basatanya	I14162	Urziceni
106	I10356	Basatanya	I10015	Csoszhalom	I5102.SG	Basatanya	I5107.SG	Basatanya	I21849	Basatanya
107	I10356	Basatanya	I10015	Csoszhalom	I5102.SG	Basatanya	I10007	Basatanya	I14162	Urziceni
108	I10356	Basatanya	I10015	Csoszhalom	I5102.SG	Basatanya	I10007	Basatanya	I10006	Basatanya
109	I10356	Basatanya	I10015	Csoszhalom	I5102.SG	Basatanya	I10007	Basatanya	I21849	Basatanya
110	I10356	Basatanya	I14162	Urziceni	I5102.SG	Basatanya	I10009	Basatanya	I5107.SG	Basatanya
111	I10356	Basatanya	I14162	Urziceni	I5102.SG	Basatanya	I10009	Basatanya	I10007	Basatanya	I8799	Basatanya
112	I10356	Basatanya	I20869	Urziceni	I10007	Basatanya	I10010	Basatanya	I10008	Basatanya
113	I10356	Basatanya	I20869	Urziceni	I10007	Basatanya	I10010	Basatanya	I8795	Basatanya
114	I10356	Basatanya	I10131	Csoszhalom	I10006	Basatanya	I10010	Basatanya
115	I10356	Basatanya	I5100.SG	Basatanya	I21895	Basatanya	I10009	Basatanya	I10008	Basatanya
116	I10356	Basatanya	I5100.SG	Basatanya	I10132	Csoszhalom	I10008	Basatanya
117	I10356	Basatanya	I5100.SG	Basatanya	I8799	Basatanya	I10007	Basatanya	I10006	Basatanya	I5102.SG	Basatanya	I10010	Basatanya	I10009	Basatanya	I10008	Basatanya
118	I10356	Basatanya	I5100.SG	Basatanya	I8799	Basatanya	I10007	Basatanya	I10006	Basatanya	I5102.SG	Basatanya	I10010	Basatanya	I8795	Basatanya
119	I10356	Basatanya	I5100.SG	Basatanya	I8799	Basatanya	I10007	Basatanya	I14163	Urziceni
120	I10356	Basatanya	I10007	Basatanya	I8799	Basatanya	I10134	Csoszhalom
121	I10356	Basatanya	I10007	Basatanya	I8799	Basatanya	I14163	Urziceni	I21849	Basatanya
122	I10356	Basatanya	I10007	Basatanya	I8799	Basatanya	I10010	Basatanya	I5102.SG	Basatanya	I21849	Basatanya	I10009	Basatanya	I10008	Basatanya
123	I10356	Basatanya	I14163	Urziceni	I21849	Basatanya	I5107.SG	Basatanya	I16560.SG	Polgar-Nagy-Kasziba
124	BUCH2.SG	France_GrandEst_MN.SG	GRG015	Gurgy	GRG028	Gurgy	GRG003	Gurgy	GRG016	Gurgy
125	BUCH2.SG	France_GrandEst_MN.SG	GRG015	Gurgy	GRG008	Gurgy	GRG003	Gurgy	GRG016	Gurgy
126	BUCH2.SG	France_GrandEst_MN.SG	GRG015	Gurgy	GRG008	Gurgy	GRG019	Gurgy
127	I7137.SG	Urziceni	I5108.SG	Basatanya	I8794	Basatanya
128	I7137.SG	Urziceni	I8793	Basatanya	I21849	Basatanya	I5104.SG	Basatanya
129	I7137.SG	Urziceni	I8793	Basatanya	I21849	Basatanya	I8794	Basatanya
130	I7137.SG	Urziceni	I8793	Basatanya	I8795	Basatanya	I5104.SG	Basatanya
131	I7137.SG	Urziceni	I8793	Basatanya	I8795	Basatanya	I8796	Basatanya	I8794	Basatanya
132	I10054	Potocani	I10065	Potocani	I10017	Csoszhalom
133	I10054	Potocani	I10065	Potocani	I10273	Potocani
134	I4304	Clos de Roque	I4303	Clos de Roque	I4305	Clos de Roque
135	I18694	Csoszhalom	I5107.SG	Basatanya	I29887	Csoszhalom
136	I18694	Csoszhalom	I5107.SG	Basatanya	I21849	Basatanya	I10010	Basatanya
137	I18694	Csoszhalom	I16550.SG	Csoszhalom	I29887	Csoszhalom
138	I7127	Urziceni	I2793_enhanced	Torokszentmiklos	I14152	Aszod
139	I7127	Urziceni	I2793_enhanced	Torokszentmiklos	I23349	Urziceni
140	I5104.SG	Basatanya	I16543.SG	Csoszhalom	I8799	Basatanya
141	I5104.SG	Basatanya	I21910	Basatanya	I21849	Basatanya	I8793	Basatanya	I5099.SG	Basatanya	I5107.SG	Basatanya	I16560.SG	Polgar-Nagy-Kasziba
142	I5104.SG	Basatanya	I21910	Basatanya	I21849	Basatanya	I8793	Basatanya	I21848	Basatanya
143	I5104.SG	Basatanya	I21910	Basatanya	I21849	Basatanya	I10007	Basatanya	I21848	Basatanya	I8799	Basatanya
144	I5104.SG	Basatanya	I21910	Basatanya	I8795	Basatanya	I5099.SG	Basatanya	I5107.SG	Basatanya	I8793	Basatanya
145	I5104.SG	Basatanya	I21910	Basatanya	I8795	Basatanya	I21848	Basatanya	I8793	Basatanya
146	I5104.SG	Basatanya	I21910	Basatanya	I8795	Basatanya	I21848	Basatanya	I10007	Basatanya	I8799	Basatanya
147	I5104.SG	Basatanya	I10011	Basatanya	I14163	Urziceni
148	I5104.SG	Basatanya	I10011	Basatanya	I21848	Basatanya
149	I5104.SG	Basatanya	I14163	Urziceni	I21849	Basatanya	I5107.SG	Basatanya	I5099.SG	Basatanya	I8793	Basatanya	I16560.SG	Polgar-Nagy-Kasziba
150	I5104.SG	Basatanya	I14163	Urziceni	I21849	Basatanya	I10007	Basatanya	I8799	Basatanya
151	I10016	Csoszhalom	I16541.SG	Csoszhalom	I16530.SG	Csoszhalom
152	I10016	Csoszhalom	I16541.SG	Csoszhalom	I7131	Urziceni
153	I10016	Csoszhalom	I15621	Urziceni	I20837	Urziceni
154	I10016	Csoszhalom	I2793_enhanced	Torokszentmiklos	I7131	Urziceni
155	I10016	Csoszhalom	I10131	Csoszhalom	I10133	Csoszhalom
156	I10016	Csoszhalom	I10131	Csoszhalom	I16543.SG	Csoszhalom
157	I10016	Csoszhalom	I10131	Csoszhalom	I0449	Hodmezovasarhely
158	I10016	Csoszhalom	I16530.SG	Csoszhalom	I10133	Csoszhalom
159	I10016	Csoszhalom	I10012	Basatanya	I10133	Csoszhalom
160	I10016	Csoszhalom	I10012	Basatanya	I20837	Urziceni
161	I2793_enhanced	Torokszentmiklos	I23348	Urziceni	I7129.SG	Urziceni
162	I2793_enhanced	Torokszentmiklos	I23348	Urziceni	I7051	Albert Falva
163	I2793_enhanced	Torokszentmiklos	I15616	Urziceni	I7131	Urziceni
164	I2793_enhanced	Torokszentmiklos	I15616	Urziceni	I7051	Albert Falva
165	I2793_enhanced	Torokszentmiklos	I7051	Albert Falva	I8797	Basatanya
166	I2793_enhanced	Torokszentmiklos	I29888	Polgar-Nagykasziba	I16560.SG	Polgar-Nagy-Kasziba
167	I2793_enhanced	Torokszentmiklos	I14160	Urziceni	I7129.SG	Urziceni
168	I2793_enhanced	Torokszentmiklos	I14160	Urziceni	I7131	Urziceni
169	I2793_enhanced	Torokszentmiklos	I14160	Urziceni	I8797	Basatanya
170	I18116	Urziceni	I10017	Csoszhalom	I22561	Urziceni	I10130	Csoszhalom
171	GRG008	Gurgy	GRG015	Gurgy	GRG019	Gurgy	GRG025	Gurgy
172	GRG008	Gurgy	GRG015	Gurgy	GRG027	Gurgy	GRG016	Gurgy	GRG043	Gurgy
173	GRG008	Gurgy	GRG015	Gurgy	GRG027	Gurgy	GRG016	Gurgy	GRG003	Gurgy	GRG025	Gurgy	GRG021	Gurgy
174	I23119	Urziceni	I11902	Urziceni	I14166	Urziceni
175	I23119	Urziceni	I11902	Urziceni	I5108.SG	Basatanya
176	I23119	Urziceni	I11902	Urziceni	I15616	Urziceni
177	I14165	Urziceni	I18114	Urziceni	I23096	Ivancsa-Lapos
178	I23352	Urziceni	I8793	Basatanya	I5099.SG	Basatanya
179	I17914	Podlokanj	I0447_enhanced	Hodmezovasarhely	I0449	Hodmezovasarhely
180	I20838	Urziceni	I7134.SG	Urziceni	I11906	Urziceni
181	I7130.SG	Urziceni	I5108.SG	Basatanya	I20837	Urziceni
182	I7130.SG	Urziceni	POP13_noUDG.SG	Osijek. Beli Manastir-Popova zemlja	I20869	Urziceni
183	I29888	Polgar-Nagykasziba	I5107.SG	Basatanya	I5102.SG	Basatanya	I10015	Csoszhalom
184	I29888	Polgar-Nagykasziba	I5107.SG	Basatanya	I5102.SG	Basatanya	I8793	Basatanya	I5099.SG	Basatanya	I16560.SG	Polgar-Nagy-Kasziba
185	I29888	Polgar-Nagykasziba	I5107.SG	Basatanya	I5102.SG	Basatanya	I8793	Basatanya	I5099.SG	Basatanya	I8795	Basatanya
186	I29888	Polgar-Nagykasziba	I5107.SG	Basatanya	I5101.SG	Basatanya	I8795	Basatanya
187	I29888	Polgar-Nagykasziba	I5107.SG	Basatanya	I5101.SG	Basatanya	I10134	Csoszhalom
188	I29888	Polgar-Nagykasziba	I5107.SG	Basatanya	I5110.SG	Csoszhalom	I10015	Csoszhalom
189	I29888	Polgar-Nagykasziba	I5107.SG	Basatanya	I5110.SG	Csoszhalom	I29887	Csoszhalom	I10134	Csoszhalom
190	I29888	Polgar-Nagykasziba	I5107.SG	Basatanya	I14163	Urziceni	I5099.SG	Basatanya	I8793	Basatanya	I16560.SG	Polgar-Nagy-Kasziba
191	I29888	Polgar-Nagykasziba	I8798	Basatanya	I5100.SG	Basatanya	I5101.SG	Basatanya
192	I29888	Polgar-Nagykasziba	I8798	Basatanya	I5100.SG	Basatanya	I5102.SG	Basatanya	I8799	Basatanya
193	I29888	Polgar-Nagykasziba	I8798	Basatanya	I10011	Basatanya	I5101.SG	Basatanya
194	I29888	Polgar-Nagykasziba	I5108.SG	Basatanya	I20806	Urziceni
195	I29888	Polgar-Nagykasziba	I5108.SG	Basatanya	I5101.SG	Basatanya	I10011	Basatanya
196	I29888	Polgar-Nagykasziba	I5108.SG	Basatanya	I21848	Basatanya	I10011	Basatanya
197	I29888	Polgar-Nagykasziba	I5108.SG	Basatanya	I21848	Basatanya	I5102.SG	Basatanya
198	I29888	Polgar-Nagykasziba	I21848	Basatanya	I5102.SG	Basatanya	I8795	Basatanya	I8793	Basatanya
199	I29888	Polgar-Nagykasziba	I21848	Basatanya	I5102.SG	Basatanya	I8795	Basatanya	I8799	Basatanya
200	I29888	Polgar-Nagykasziba	I5100.SG	Basatanya	I14163	Urziceni	I5099.SG	Basatanya
201	I29888	Polgar-Nagykasziba	I5100.SG	Basatanya	I14163	Urziceni	I8799	Basatanya
202	I29888	Polgar-Nagykasziba	I5100.SG	Basatanya	I8795	Basatanya	I5101.SG	Basatanya
203	I29888	Polgar-Nagykasziba	I5100.SG	Basatanya	I8795	Basatanya	I5102.SG	Basatanya	I5099.SG	Basatanya
204	I29888	Polgar-Nagykasziba	I5100.SG	Basatanya	I8795	Basatanya	I5102.SG	Basatanya	I8799	Basatanya
205	I29888	Polgar-Nagykasziba	I8799	Basatanya	I10134	Csoszhalom
206	I29888	Polgar-Nagykasziba	I10011	Basatanya	I14163	Urziceni
207	I29888	Polgar-Nagykasziba	I10011	Basatanya	I10134	Csoszhalom	I5101.SG	Basatanya
208	I29888	Polgar-Nagykasziba	I20806	Urziceni	I16560.SG	Polgar-Nagy-Kasziba
209	GRG043	Gurgy	GRG028	Gurgy	GRG015	Gurgy	GRG016	Gurgy
210	GRG043	Gurgy	GRG028	Gurgy	GRG015	Gurgy	GRG032	Gurgy
211	GRG043	Gurgy	GRG027	Gurgy	FLR007	Calvados. Fleury-sur-Orne
212	GRG043	Gurgy	GRG027	Gurgy	GRG015	Gurgy	GRG032	Gurgy
213	I7133.SG	Urziceni	I15622	Urziceni	I23123	Urziceni
214	I7133.SG	Urziceni	I15622	Urziceni	I16542.SG	Csoszhalom
215	I7133.SG	Urziceni	I15622	Urziceni	I10006	Basatanya
216	I7133.SG	Urziceni	I15622	Urziceni	I11906	Urziceni
217	I7133.SG	Urziceni	I7134.SG	Urziceni	I11906	Urziceni
218	I15616	Urziceni	I10133	Csoszhalom	I7051	Albert Falva
219	N26_noUDG.SG	Konary	N28_noUDG.SG	Oslonki	N36_noUDG.SG	Konary
220	N26_noUDG.SG	Konary	I16530.SG	Csoszhalom	N36_noUDG.SG	Konary
221	N26_noUDG.SG	Konary	I16530.SG	Csoszhalom	I10011	Basatanya
222	I16550.SG	Csoszhalom	I10017	Csoszhalom	I16543.SG	Csoszhalom
223	I16550.SG	Csoszhalom	I16541.SG	Csoszhalom	I10015	Csoszhalom
224	I16550.SG	Csoszhalom	I16541.SG	Csoszhalom	I16530.SG	Csoszhalom
225	I16550.SG	Csoszhalom	I5110.SG	Csoszhalom	I10015	Csoszhalom
226	I16550.SG	Csoszhalom	I5110.SG	Csoszhalom	I29887	Csoszhalom	I10134	Csoszhalom
227	I16550.SG	Csoszhalom	I5110.SG	Csoszhalom	I16543.SG	Csoszhalom
228	GRG003	Gurgy	GRG015	Gurgy	GRG028	Gurgy	GRG025	Gurgy	GRG016	Gurgy
229	GRG003	Gurgy	GRG015	Gurgy	GRG028	Gurgy	GRG032	Gurgy
230	GRG003	Gurgy	GRG015	Gurgy	GRG027	Gurgy	GRG032	Gurgy	GRG021	Gurgy
231	I8793	Basatanya	I8796	Basatanya	I10012	Basatanya	I8794	Basatanya	I8795	Basatanya
232	I8793	Basatanya	I10010	Basatanya	I10130	Csoszhalom	I21910	Basatanya	I21848	Basatanya	I8795	Basatanya
233	I8793	Basatanya	I10010	Basatanya	I8794	Basatanya	I18692	Csoszhalom
234	I8793	Basatanya	I10010	Basatanya	I8794	Basatanya	I21910	Basatanya	I5107.SG	Basatanya	I5099.SG	Basatanya	I21849	Basatanya
235	I8793	Basatanya	I10010	Basatanya	I8794	Basatanya	I21910	Basatanya	I5107.SG	Basatanya	I5099.SG	Basatanya	I8795	Basatanya
236	I8793	Basatanya	I10010	Basatanya	I8794	Basatanya	I21910	Basatanya	I21848	Basatanya	I8795	Basatanya
237	I8793	Basatanya	I10010	Basatanya	I8794	Basatanya	I21910	Basatanya	I21848	Basatanya	I21849	Basatanya
238	I8793	Basatanya	I10010	Basatanya	I8794	Basatanya	I5102.SG	Basatanya	I21849	Basatanya	I5107.SG	Basatanya	I5099.SG	Basatanya
239	I8793	Basatanya	I10010	Basatanya	I8794	Basatanya	I5102.SG	Basatanya	I21849	Basatanya	I5107.SG	Basatanya	I10012	Basatanya
240	I8793	Basatanya	I10010	Basatanya	I8794	Basatanya	I5102.SG	Basatanya	I21849	Basatanya	I21848	Basatanya	I10012	Basatanya
241	I8793	Basatanya	I10010	Basatanya	I8794	Basatanya	I5102.SG	Basatanya	I8795	Basatanya	I5107.SG	Basatanya	I5099.SG	Basatanya
242	I8793	Basatanya	I10010	Basatanya	I8794	Basatanya	I5102.SG	Basatanya	I8795	Basatanya	I5107.SG	Basatanya	I10012	Basatanya
243	I8793	Basatanya	I10010	Basatanya	I8794	Basatanya	I5102.SG	Basatanya	I8795	Basatanya	I10006	Basatanya	I5099.SG	Basatanya
244	I8793	Basatanya	I10010	Basatanya	I8794	Basatanya	I5102.SG	Basatanya	I8795	Basatanya	I10006	Basatanya	I21848	Basatanya	I10012	Basatanya
245	I8793	Basatanya	I10010	Basatanya	I8794	Basatanya	I10129	Csoszhalom	I5099.SG	Basatanya
246	I8793	Basatanya	I10010	Basatanya	I16560.SG	Polgar-Nagy-Kasziba	I5107.SG	Basatanya	I21849	Basatanya	I5099.SG	Basatanya	I21910	Basatanya
247	I8793	Basatanya	I10010	Basatanya	I16560.SG	Polgar-Nagy-Kasziba	I5107.SG	Basatanya	I21849	Basatanya	I5099.SG	Basatanya	I5102.SG	Basatanya
248	I8793	Basatanya	I10010	Basatanya	I16560.SG	Polgar-Nagy-Kasziba	I5107.SG	Basatanya	I21849	Basatanya	I10012	Basatanya	I5102.SG	Basatanya
249	I10130	Csoszhalom	I16543.SG	Csoszhalom	I10017	Csoszhalom	I10131	Csoszhalom
250	I10130	Csoszhalom	I21910	Basatanya	I10010	Basatanya	I10131	Csoszhalom
251	I10130	Csoszhalom	I21910	Basatanya	I10010	Basatanya	I10009	Basatanya	I5100.SG	Basatanya
252	I10130	Csoszhalom	I21910	Basatanya	I10010	Basatanya	I8795	Basatanya	I5100.SG	Basatanya
253	GRG025	Gurgy	FLR005	Calvados. Fleury-sur-Orne	GRG019	Gurgy
254	GRG025	Gurgy	FLR005	Calvados. Fleury-sur-Orne	GRG021	Gurgy
255	I5105	Basatanya	I21910	Basatanya	I21849	Basatanya
256	I16559.SG	Csoszhalom	I10133	Csoszhalom	I5114.SG	Csoszhalom
257	I16559.SG	Csoszhalom	I10134	Csoszhalom	I5114.SG	Csoszhalom
258	I16559.SG	Csoszhalom	I10134	Csoszhalom	I10013	Csoszhalom
259	I16559.SG	Csoszhalom	I10134	Csoszhalom	I5101.SG	Basatanya
260	I16559.SG	Csoszhalom	I10134	Csoszhalom	I5110.SG	Csoszhalom
261	I20806	Urziceni	I5108.SG	Basatanya	I21895	Basatanya
262	I20806	Urziceni	I15620	Urziceni	I20835	Urziceni
263	I20806	Urziceni	I15620	Urziceni	I16560.SG	Polgar-Nagy-Kasziba
264	GRG027	Gurgy	GRG021	Gurgy	FLR007	Calvados. Fleury-sur-Orne
265	I20868	Urziceni	I10129	Csoszhalom	I10014	Csoszhalom
266	I14175	Makotrasy	I14176	Makotrasy	I14171	Makotrasy
267	I14175	Makotrasy	I14176	Makotrasy	I14167	Makotrasy
268	I5101.SG	Basatanya	I5108.SG	Basatanya	I14157	Urziceni
269	I5101.SG	Basatanya	I5108.SG	Basatanya	I10009	Basatanya	I10012	Basatanya
270	I5101.SG	Basatanya	I10011	Basatanya	I16530.SG	Csoszhalom
271	I5101.SG	Basatanya	I10010	Basatanya	I10014	Csoszhalom
272	I5101.SG	Basatanya	I10010	Basatanya	I10009	Basatanya	I5107.SG	Basatanya	I21910	Basatanya
273	I5101.SG	Basatanya	I10010	Basatanya	I10009	Basatanya	I5107.SG	Basatanya	I10012	Basatanya
274	I5101.SG	Basatanya	I10010	Basatanya	I10009	Basatanya	I21910	Basatanya	I5100.SG	Basatanya
275	I5101.SG	Basatanya	I10010	Basatanya	I10009	Basatanya	I10006	Basatanya	I5100.SG	Basatanya
276	I5101.SG	Basatanya	I10010	Basatanya	I10009	Basatanya	I10006	Basatanya	I10012	Basatanya
277	I5101.SG	Basatanya	I10010	Basatanya	I8795	Basatanya	I5107.SG	Basatanya	I21910	Basatanya
278	I5101.SG	Basatanya	I10010	Basatanya	I8795	Basatanya	I5107.SG	Basatanya	I10012	Basatanya
279	I5101.SG	Basatanya	I10010	Basatanya	I8795	Basatanya	I21910	Basatanya	I5100.SG	Basatanya
280	I5101.SG	Basatanya	I10010	Basatanya	I8795	Basatanya	I10006	Basatanya	I5100.SG	Basatanya
281	I5101.SG	Basatanya	I10010	Basatanya	I8795	Basatanya	I10006	Basatanya	I10012	Basatanya
282	I5101.SG	Basatanya	I14157	Urziceni	I5100.SG	Basatanya
283	I5101.SG	Basatanya	I16530.SG	Csoszhalom	I10006	Basatanya
284	I5101.SG	Basatanya	I10134	Csoszhalom	I10012	Basatanya	I5107.SG	Basatanya
285	I21711	Urziceni	I8794	Basatanya	I5099.SG	Basatanya
286	FLR007	Calvados. Fleury-sur-Orne	FLR003	Calvados. Fleury-sur-Orne	FLR004	Calvados. Fleury-sur-Orne
287	I10133	Csoszhalom	I10015	Csoszhalom	I5114.SG	Csoszhalom
288	I10133	Csoszhalom	I10015	Csoszhalom	I10131	Csoszhalom
289	I10133	Csoszhalom	I5114.SG	Csoszhalom	I16530.SG	Csoszhalom
290	I10133	Csoszhalom	I7051	Albert Falva	I10012	Basatanya
291	I5114.SG	Csoszhalom	I5102.SG	Basatanya	I10015	Csoszhalom
292	I5114.SG	Csoszhalom	I5102.SG	Basatanya	I8798	Basatanya
293	I5114.SG	Csoszhalom	I21895	Basatanya	I8798	Basatanya
294	GRG032	Gurgy	FLR003	Calvados. Fleury-sur-Orne	FLR005	Calvados. Fleury-sur-Orne
295	GRG032	Gurgy	FLR003	Calvados. Fleury-sur-Orne	GRG015	Gurgy
296	GRG032	Gurgy	GRG021	Gurgy	FLR005	Calvados. Fleury-sur-Orne
297	I20835	Urziceni	I15618	Urziceni	I15620	Urziceni
298	I20835	Urziceni	I15618	Urziceni	I14166	Urziceni
299	I7131	Urziceni	I21713	Urziceni	I14160	Urziceni
300	I10061	Potocani	I10294	Potocani	I10273	Potocani
301	I7051	Albert Falva	I18638	Rakoczifalva-Bivaly-to	I8797	Basatanya
302	I5115.SG	Csoszhalom	I5099.SG	Basatanya	I10006	Basatanya
303	I5115.SG	Csoszhalom	I10007	Basatanya	I14153	Aszod
304	I5115.SG	Csoszhalom	I10007	Basatanya	I8798	Basatanya	I14162	Urziceni
305	I5115.SG	Csoszhalom	I10007	Basatanya	I8798	Basatanya	I10006	Basatanya
306	I16543.SG	Csoszhalom	I10017	Csoszhalom	I8799	Basatanya
307	I23351	Urziceni	I20869	Urziceni	I7046	Albert Falva
308	I23351	Urziceni	I20869	Urziceni	I20836	Urziceni
309	I8796	Basatanya	I10009	Basatanya	I10012	Basatanya
310	I14166	Urziceni	I16560.SG	Polgar-Nagy-Kasziba	I21849	Basatanya
311	I7046	Albert Falva	I10010	Basatanya	I20869	Urziceni
312	I7046	Albert Falva	I10010	Basatanya	I21849	Basatanya
313	I10017	Csoszhalom	I10131	Csoszhalom	I10129	Csoszhalom	I10014	Csoszhalom
314	I10017	Csoszhalom	I8799	Basatanya	I21849	Basatanya	I21910	Basatanya
315	I10017	Csoszhalom	I8799	Basatanya	I21849	Basatanya	I5102.SG	Basatanya
316	I10017	Csoszhalom	I8799	Basatanya	I10014	Csoszhalom	I10129	Csoszhalom
317	I21848	Basatanya	I5102.SG	Basatanya	I14162	Urziceni	I10007	Basatanya	I8799	Basatanya
318	I21848	Basatanya	I5102.SG	Basatanya	I5108.SG	Basatanya	I8794	Basatanya	I10012	Basatanya
319	I21848	Basatanya	I5102.SG	Basatanya	I10010	Basatanya	I10006	Basatanya	I8795	Basatanya	I10007	Basatanya	I8799	Basatanya
320	I21848	Basatanya	I5102.SG	Basatanya	I10010	Basatanya	I10006	Basatanya	I8795	Basatanya	I8799	Basatanya	I10012	Basatanya
321	I21848	Basatanya	I5102.SG	Basatanya	I10010	Basatanya	I21849	Basatanya	I10007	Basatanya	I8799	Basatanya
322	I21848	Basatanya	I5102.SG	Basatanya	I10010	Basatanya	I21849	Basatanya	I8799	Basatanya	I10012	Basatanya
323	I21848	Basatanya	I21910	Basatanya	I10010	Basatanya	I21849	Basatanya	I10007	Basatanya	I8799	Basatanya
324	I21848	Basatanya	I21910	Basatanya	I10010	Basatanya	I8795	Basatanya	I10007	Basatanya	I8799	Basatanya
325	I21848	Basatanya	I21895	Basatanya	I5108.SG	Basatanya	I10012	Basatanya
326	I21848	Basatanya	I14157	Urziceni	I5108.SG	Basatanya
327	I5099.SG	Basatanya	I10149	Csoszhalom	I10129	Csoszhalom
328	I5099.SG	Basatanya	I10149	Csoszhalom	I10006	Basatanya
329	I5099.SG	Basatanya	I10149	Csoszhalom	I21849	Basatanya	I16560.SG	Polgar-Nagy-Kasziba
330	I5099.SG	Basatanya	I5100.SG	Basatanya	I10010	Basatanya	I8795	Basatanya	I21910	Basatanya
331	I5099.SG	Basatanya	I5100.SG	Basatanya	I10010	Basatanya	I8795	Basatanya	I5102.SG	Basatanya	I10006	Basatanya
332	I5099.SG	Basatanya	I14161	Urziceni	I14163	Urziceni
333	I10357	Csoszhalom	I5110.SG	Csoszhalom	I10015	Csoszhalom
334	I16541.SG	Csoszhalom	I10129	Csoszhalom	I16530.SG	Csoszhalom
335	I5110.SG	Csoszhalom	I5107.SG	Basatanya	I21895	Basatanya
336	I16530.SG	Csoszhalom	I16560.SG	Polgar-Nagy-Kasziba	I21849	Basatanya
337	I16530.SG	Csoszhalom	I8799	Basatanya	I10129	Csoszhalom
338	I16530.SG	Csoszhalom	I8799	Basatanya	I10006	Basatanya
339	I16530.SG	Csoszhalom	I8799	Basatanya	I21849	Basatanya
