## Supplementary Data 10 for "Ancient DNA reveals diverse community organizations in the 5th millennium BCE Carpathian Basin"

### Sheet: 10- uniparental statistics
Supplementary Data 10. Summary of the uniparental haplogroups and their statistics.
											E=(row totalxcolumn total)/grand total
	Y haplogroup	Aszód (2)	Csőszhalom (11)	Basatanya (16)	Urziceni (31)		Y haplogroup simple	Csőszhalom (11)	Basatanya (16)	Total	Csőszhalom (11)	Basatanya (16)
	C1a2	0	0	2	4		C1a2	0	2	2	0.814815	1.185185
	E1b1b1a	0	1	2	1		E1b1b1a	1	2	3	1.222222	1.777778
	G2a	1	3	0	4		G2a	3	0	3	1.222222	1.777778
	G2a2b	0	2	0	3		G2a2b	2	0	2	0.814815	1.185185
	H2	0	0	0	5		H2	0	0	0	0	0
	I2a1	1	2	0	0		I2a1	4	12	16	6.518519	9.481481
	I2a1b1a	0	2	10	5		I2a2	0	0	0	0	0
	I2a1a1b	0	0	1	2		J2a1a	1	0	1	0.407407	0.592593
	I2a1a2b	0	0	1	1		R1b	0	0	0	0	0
	I2a1b2	0	0	0	1		Total sum of absolute differences ≈ 1.0909
	I2a2	0	0	0	1
	J2a1a	0	1	0	2
	R1b	0	0	0	2
	mtDNA haplogroup	Aszód (22)	Csőszhalom (29)	Basatanya (30)	Urziceni (77)		mtDNA haplogroup simple	Csőszhalom (29)	Basatanya (30)
	H	2	4	5	17		H	4	5
	H46	0	2	1	0		H46	2	1
	H5	2	0	1	2		H5	0	1
	H7	1	2	4	5		H7	2	4
	HV-HV0	2	0	0	4		J1c	0	2
	J1c	4	0	2	13		J2b1	0	1
	J2b1	0	0	1	2		K1	2	1
	K1	0	2	1	7		K1a3a3	1	0
	K1a3a3	0	1	0	2		K2	2	2
	K2	1	2	2	3		N1a1a1	2	2
	N1a1a1	1	2	2	1		T2	1	1
	N1b1a	0	0	0	2		T2b	4	4
	T2	1	1	1	2		T2c1d	3	0
	T2b	1	4	4	5		U1a	0	1
	T2c1d	1	3	0	1		U3	1	0
	U1a	0	0	1	0		U4	3	1
	U3	0	1	0	1		U5a	0	3
	U4	0	3	1	2		U8b1	1	0
	U5a	0	0	3	5		X2	1	1
	U5b	1	0	0	2		Total sum of absolute differences ≈ 0.7526
	U8b1	1	1	0	0
	X2	3	1	1	0		Fisher's exact test between maternal and paternal differences:
	W1	0	0	0	1		P-Value (~0.022)
	R1b1	1	0	0	0
	Sum	22	29	30	77
